# Menin maintains enhancer-promoter interactions in a leukemia-specific manner

**DOI:** 10.64898/2026.01.16.698179

**Authors:** Vassilena Sharlandjieva, Catherine Chahrour, Frederik H. Lassen, Joseph C. Hamley, Andreas Damianou, Nicholas Denny, Alastair L. Smith, Svenja S. Hester, Iolanda Vendrell, Ronald W. Stam, Marina Konopleva, Anindita Roy, James O. J. Davies, Nicholas T. Crump, Benedikt M. Kessler, Thomas A. Milne

## Abstract

Inhibition of the protein-protein interaction between Mixed Lineage Leukemia (MLL) and Menin is a promising therapy for both high-risk *MLL*-rearranged and *NPM1*-mutant (NPM1c) acute leukemias, yet the mechanistic basis of this dependency in distinct contexts remains unclear. By comparing the transcriptional responses of MLL::AF4 and NPM1c leukemia models to Menin inhibition, we find broad, acute transcriptional dysregulation in MLL::AF4 cells, but minor transcriptional consequences in NPM1c cells, despite similarities in Menin promoter occupancy. Using high-resolution Micro Capture-C, we discover that Menin drives enhancer activity and maintains enhancer-promoter contacts in MLL::AF4 cells but not in NPM1c cells. Crucially, Menin is also essential for patient-specific enhancer function in primary *MLL*-rearranged leukemia samples. Proteomic analysis further demonstrates that Menin associates with distinct transcriptional and elongation complexes in MLL::AF4 compared to NPM1c cells, supporting a context-dependent mechanism of action. Together, these findings establish that Menin is not a uniform transcriptional cofactor, but a context-dependent regulator of enhancer connectivity, and identifies enhancer-promoter architecture as a selective vulnerability in MLL-rearranged leukemia.
