## Supplementary File 1 for "Menin maintains enhancer-promoter interactions in a leukemia-specific manner"

### Sheet: SEM_MCC_probe_list
SequenceName	Sequence
KRAS	GGCCGGGCGGCCGCAGAGGGCAGAGCTATCGATGCGTTCCGCGCTCGATTCTTCTTCAGACGGGCGTACGAGAGGGAGCGGCTGAGGGCGGTGTGGGAAGAGGGAAGAGGGGGAGGCAGC
NF1	CGGCCCAGAGGAGTTAGATGACGTCACCTCCAGGAGGACTCGCTTTTTCATTAATGAAACCGGCCGGCGCGGGCGCATGCGCGGCAGGCCGCCTTCCCTCTCGCTTCCCCCTCCCCTTTC
TP53	CCAGTCTTGAGCACATGGGAGGGGAAAACCCCAATCCCATCAACCCCTGCGAGGCTCCTGGCACAAAGCTGGACAGTCGCCATGACAAGTAAGGGCAAGTAATCCGCCTGCCGGAGGAAG
ASXL1	CACGCCGGGAAGTGTGGTCCACGCGCTTCACGCGGCCATATTCTTCCGGAGCGGGGGAGGCCAGAGAGGCCGTTGGGACTACGACTCCCAGGCGCCCTTTCGGTTTGTTTTTGTTCAAAA
IKZF1	CCTGGTCTGAGCCGGCTGGGGGCGGGGAGTGTGGCGGAGAAATGGGGAACAATGCGAGTGAGCAACTTCAGGAAGTCATTGTGAAAGAAAGCTGGGAAGAGCTCCGCGGCCAAGTTAGCA
PAX5	TGTCCTGTTCTCGCCAACATCACAAGATGTCCCCAGACACGCCGCGCCCCCAGCGCGCCGCCCCACACTGCCGGCCCGGAGCGAGGAAAGGGTAGGCGCTGCGCGGCCGGGCCTGCTCAG
JAK2	CAGCCAGGGTGAGTCACTCCCGGCCGCTTCCCTGGAGGGCGGCGGCCACACACACACCCGCCCATCTAGTGAGGGCCGGGCCCAGCGCTGGCGCCTAGCTCCAGCCGGGCACCAGCGTTT
PTPN11	CGGGGGGCAGCTGCACAGTCTCCGGGATCCCCAGGCCTGGAGGGGGGTCTGTGCGCGGCCGGCTGGCTCTGCCCCGCGTCCGGTCCCGAGCGGGCCTCCCTCGGGCCAGCCCGATGTGAC
RUNX1	GTGCCTGGAAATGAACGTGCTTTTACTGTAAGCCCGGCCGGAGGAATTCCATTCCCTCAGCTCGTTTGCATAGGGGCGGCCGGCGGCCAATCACAGGCCTTTCCGGTATCAGCCAGGGCG
JUN	TCGCTCTCAGGGGGGCGGGCCCGCCCGTCACCATGGAGACTCCACCCTAGAAGATTCTTCTCTGGGCCCGCGGAGGCTCACGGGATGAGGTAATGCTCCGCTGCCCTCCTACAGTCGGGC
LMO4	ATTATTCCGCCTGAACAATCCGGCCGCCCAGTGGCTGAGGGTCGCTGACGTCGGAGGCAGAGCCGGGGAGTAGTTGGGATTTTGCTCTGTCAGTAACACATGTGTAAGAGCCGCGGAGGG
FLT3	CCGGAGCCCGGGGTCCCCAGGCCGCGCCGGCCCAGCCCTGCGATGCCGCCTGGAGCGGCGCGCCTCGCGCTGCAGGTGGCTCTCTTAAGGATGCGCGTCACCGACCGCAAATTCCCTCGG
FOS	TGACGTTTACACTCATTCATAAAACGCTTGTTATAAAAGCAGTGGCTGCGGCGCCTCGTACTCCAACCGCATCTGCAGCGAGCATCTGAGAAGCCAAGACTGAGCCGGCGGCCGCGGCGC
ZNRF1	AAGGGTTAACCCGGCGGGGGGAGGGGGAGGGGGCGCGGGCCGCGCCTGCGCTCTGCCGCCCTCCATTGTCTCCACGGCGGCGAGGAGCGCCGGCGAGCGCAGCCCGGGACCGAGCGGGGC
BCL11A	GCCCCCCTGAGCTGCAAGTTCAAGTGCGGACGTGACGTCCCTGCGAACTTGAACGTCAGGAGTCTGGATGGACAGAGACACACAAAACATGGGCAGGGCGAGCAGGAGAGAAGGGGAGGA
MEIS1	ACTTGCTGCAGCCCAATGCATTGTGTAAGACGCGACCTGTTATGGCCACCACTACTTCCGGGTTCTAGCATTCTGGTCGGAATCCACCTCTCCGCCTGTGCAACACACACTTTACACACG
ASAP2	CGGCGCGCGGCGGCCAGGAACGGCTCGGCGGGCCGGGGCGCGCGCCGCCTTCCTTCCTGCGGGATCCGCTTCCCGGCGGCGCGGCAGCGGCGAGCGCGCCGATTGGCGGCCCGGTCCTCC
EZH2	CTTTTATTTGGCCCCCCCAGCCCAATCAAGCGCCGCCCCGATTGGCGGGACGCGAGGCGGGCGCCCGTCCAATCACAGGGCCCGCCGGGCTCGGAGGCGCCGAGCCAGCCCCACGCAGAG
CDK6	GCGCGGAGAGGTTGCAGGGGCCCCTCGGGGATGAGCGAGCGGCGCGGGACGCAGTGGAACGGGAGGGGGCGTGCCGAGCAGCCCAGAGTGTGCCGGGAGCGCGGGGGAGGGGAGGCGCCG
MYC	CGAGAAGGGCAGGGCTTCTCAGAGGCTTGGCGGGAAAAAGAACGGAGGGAGGGATCGCGCTGAGTATAAAAGCCGGTTTTCGGGGCTTTATCTAACTCGCTGTAGTAATTCCAGCGAGAG
ARID1B	GTGTGCACCACCACCCCCTGCTCCCCCGTCACGAACTCAACATGGCCCATAACGCGGGCGCCGCGGCCGCCGCCGGCACCCACAGCGCCAAGAGCGGCGGCTCCGAGGCGGCTCTCAAGG
BCL2	GGCGGGAGCGCGGCGGGCGGGCGGGCAGGCGGCGCGGAGGGGCGGGCGCGGGAGGAAGGGGGCGGGAGCGGGGCTGTGGTGCCTGTCCTCTTACTTCATTCTCTGCACAGCCCGACCGGT
BRD4	GCGCCGGCCCCGGCCCACGTGAGCGCCGCGGCCGAGCCCGCCTAGAGGACCGCGGACCGGGACAGCTGCGCTCGCGGCCCCCGCGCCAGGCCGGGACTTACCCGGGCCGGGCGCGCCGCG
ERG	TTGTGCTAAGTCTGGGAAATGAAGTCAGCCAATGGCAGGAAGAGGTTTCTATTGGTCCTGGCTGTCCAGCCCAAAGAAACAGGATATTTGGGAGTGGAGAGATAAGAGACCCTGAAAACA
JMJD1C	AGCGCGTCTCCTTCCGCCGGCGCGGGCGGGGCAGCAGCCGCGGGAGGGTCGGCGGAACCACCGCAGACGGAAAGTAGTGCCCGGCCCTGCGGAGGCGGCAGCGGCCACTGGGTCCGTCCA
MSL3	ACGGCCGCGCGGAGCTGAGGGACCGGCCGGGCTCCTCGGCCTGCGAGGAGCGGTGCGGCCGGCAGGGGGCGCTCACAGGGCGCTACGCCCGGGAGTCGGGGCGGGGTCTGGGATGCTTCC
TAPT1	GCCGCCTTCTCCCGGAGCGGCCGCGTCGCCGACGCCCGCCATGTTCCGAGCACAACAAACTGTCCCCGCCGCCTCCCTCCAGCCTCTGCCTCCGGCCGGCCCCCTCCCCGCCTCGCCCCG
HIVEP2	GCGCGGCCCCCTCCCCCCAGGACATTACGCAAAGCAGCCTCCCCTCATCTGCATAGATCCGCGGCCAGGGTATTCCCCGCATTTCCCCACGCGCCCGACACCCCTCCCGCGGTCTCCCCC
MEF2C	CCCACACAGAACCTTCAAAGTCAATCCAATAGCAGCCCGAAGATGTCTGGGTGTACGCGTGTGCTCAAGTGTCTGTGACTGCGAGCAGAGCGAGCAGAGAGCTGGAGACGATGTGTGCGT
PROM1	CTGCTTCGCCACGTAGCCCTGGGGCGCCCACCAGCACCTGGACAGCATCCATTTCCTGTAGAGGTGCCTGCTCAACCCCCTGCACTCCCTTCTTGCAACGCTTGCGCCTCTTTTCCCCCC
EXO1	GGAAGCCGCAGGAGGCGGAACCGGGTTGCGGGATACGCGTTGACGTCACATCCTCTGGGCGGGGCCGCAAGGAACCCGCGCAAATTGAAAGGTCAGCCTTTCGCGCGCTGTGTAGGCAAG
WT1	CAGCTTCCCAAAGCTCAAATAAGAGGGGCCGGCGGCGCGGGGAAGAGGAGGAGCCAGGAGGCTCGGCCGCTCCATTCACTCAGCAGCCCAAGCCCGGCCAGGCAGCGCGCGCTGCTCCTT
SMAD3	CTCCGCCCCGCGTTCGGGGCCTTCCCGACCCTGCACTGCTGCCGTCCGCCCGCCCGGCCGCTCTTCTCTTCGCCGTGGGAGCCGCTCCGGGCGCAGGGCCGCGCGCCGAGCCCCGCAGGC
CXCR4	TTTCTGGCCGCGGCCGGACTTTTATAAAAACACGCTCCGAGCGCGGCGCATGCGCCGCTGGGGCGGGGAGGGAGAAGGCGGGGTGGGGGAGAGGGGCAGACGCGAGGAAGGAGGGCGCAG
ERG	CTTCCAGAAGTTTTCGTTTCTACGCGAATTCCGACCGCAAAATCCAGCTTACCTGAGCGCCGCTCCTCTTCTCTCATGTCCCTCGGGGGCCGTCACGACCGTCCCGGAGCGATCTCTAGG
MBNL1	GGGCGCCGGCGGAAAGTTGAAGAGCGTTTTTCTCGCCGCCGCGTGCATTAGGAGCTCGACGAGTCCGCCCTGGGCTTCCTGGTGGGGCTGGGCGGGCGGGGGAGGGGCCGCGCAGCAGCA
CDC25A	AAAGCGGCTCGCGGGACTCTGCCAGGTCATCGGCTCTCAGAAGGGGGCGGAGCCCAGAGCAGAAGAGCGGGGATCAAAATGAGAGGGGGAGCAGAGGTCAATGAAAACTCCCAGCAGAAC
CD38	TGAGGCAAGGGGTTGGGGGTGGGAAGGGAAACAGAGAAAAGGCAAGTGAAACAGAAGGGGAGGTGCAGTTTCAGAACCCAGCCAGCCTCTCTCTTGCTGCCTAGCCTCCTGCCGGCCTCA
TERT	GCGGAAAGGAAGGGGAGGGGCTGGGAGGGCCCGGAGGGGGCTGGGCCGGGGACCCGGGAGGGGTCGGGACGGGGCGGGGTCCGCGCGGAGGAGGCGGAGCTGGAAGGTGAAGGGGCAGGA
MCM3	GATTGGCTGAGTTCTCTGAGGTCGGACTAGCGACTGTCCAATCAAAAGCTTCTTCTTCTTCGGGTTTTCCGCTGCGCGCCCCGCGGTGGCGGGAAACGTACCATCCGGGATTCTCTGTTC
CASP2	CGCCCTCGCTCTTTCCCCGCCCTTTGCCCCGCCCCGCTCCTTCCCCTCCTTTTGTCTGTCCGCCGAGCACCCCACTTCACCCCATTGGACCGCGCGGCCGCCGCTAGAGCTCTGCGCCTG
ABCA2	CTCTGCGCGCCCCGCCGGGCCCCGCAGCCCGCCGCGCCGCTGGGCATCGCCCGCGCGGGGGCGGGGCGCTCGGGCGTCCGGGACCCGATCCGCGCTGGCTCCGCCCCGGCGGCCGCGGCG
GNAQ	AGTGGCCGGGGGCGCGCCCGGGAGGGTAGGGGCGAACCGCGGGCGCCGGGGGGCGGGGGCGCCGAAGGCAGCTGCCCCGCAGGGCCAAGGATGGTGGGCTGGGGGCGCAGAGGCCCGGCG
E2F1	GGGGCGGGGCGCGCGCAGGCTTTGTCCGGATGGTACCAGGCGCGGTGTGACTCCCCGCCCCCAGCCCGGGCGTCCCCTGCTGGAGGCGTGGGGACACCGGAACATAGGCCCCGCCCCGCC
GFI1	CAGCCCCCAAAACCACAAGCTTCACTTCCTGAGCGTTACTGAGTCGCTCGCATAGCCCTCCCAGACCTGCTCCCAACCCCCGTCGGGCGGCCGGGCGCGCTCCTTTGCGCAAGTGGCCAG
MEF2D	CCCCGCCCCTCGCTTCCCCAGGGCTGGCCGGGCCAGGCCGGGTCGGCCCCCACCCCACCGCCCTCCCAAGCTAGGCTGCGGCGCTGGGAGCGGCGGATCCCTCCGCCTGCCGGGAGGGAG
IKZF1_MCC0822	CCTGGTCTGAGCCGGCTGGGGGCGGGGAGTGTGGCGGAGAAATGGGGAACAATGCGAGTGAGCAACTTCAGGAAGTCATTGTGAAAGAAAGCTGGGAAGAGCTCCGCGGCCAAGTTAGCA
PAX5_MCC0822	TGTCCTGTTCTCGCCAACATCACAAGATGTCCCCAGACACGCCGCGCCCCCAGCGCGCCGCCCCACACTGCCGGCCCGGAGCGAGGAAAGGGTAGGCGCTGCGCGGCCGGGCCTGCTCAG
RUNX1_MCC0822	GTGCCTGGAAATGAACGTGCTTTTACTGTAAGCCCGGCCGGAGGAATTCCATTCCCTCAGCTCGTTTGCATAGGGGCGGCCGGCGGCCAATCACAGGCCTTTCCGGTATCAGCCAGGGCG
KRAS_MCC0822	GGCCGGGCGGCCGCAGAGGGCAGAGCTATCGATGCGTTCCGCGCTCGATTCTTCTTCAGACGGGCGTACGAGAGGGAGCGGCTGAGGGCGGTGTGGGAAGAGGGAAGAGGGGGAGGCAGC

### Sheet: OCIAML3_MCC_probe_list
Gene	sequence
SequenceName	Sequence
ARID1B	GGGGACGAGTCCAGTCCGCGTTTTGCGAGTGCGCGGGAGTAATGCGAGCGAAGTGGATAATAGTTGCTCGAGCTCGCCCGCTGCCTCTCAAGCCATGCTGGGCCCGATAGGCTCAGCTAG
ARID2	GTGTGCGTGTGAAATGTGCGGCACATTGCAGACGAACCCTAAGCCCGGCGAGTCGAGTCTATTGTTCCCCGCGAGGATCTGCCGGGGCGGTGTGGAGCCAGGCGCAGTGCCGCGGCCAGC
ASXL1	CCACCCAGCCCCTTCCCCGAACAGCGACCCGTCCCCGTTCCTAGCTGAGGTCGGTGCTAGGCGGAGGACGCGAGAGGGAGAGCGGAAGGGGGCCGCCGGGCACGCCGGGAAGTGTGGTCC
BAHCC1	ATGATCTGCGCAGAGGAGCTGCGCAGTCGCCGGGCTTGAATTAGGCGCCATCGGGCTTGGTAGTAGCCCCGCTGCTTCCTGATTGGCAGTTCCCTGGCCCGGCGCCAGCCTATTGGGAGG
BCL2	GGGCGCGGGAGGAAGGGGGCGGGAGCGGGGCTGTGGTGCCTGTCCTCTTACTTCATTCTCTGCACAGCCCGACCGGTTTCCTGTGCGTAACGTCACACGGTTCATTCAAAAAAAGAAGAA
CDK6	CCCCTCGGGGATGAGCGAGCGGCGCGGGACGCAGTGGAACGGGAGGGGGCGTGCCGAGCAGCCCAGAGTGTGCCGGGAGCGCGGGGGAGGGGAGGCGCCGGGCACGTCAATGTCACGGCT
E2F1	AAGAGCCACGAGCCGCCGAGCGCCGCCACAATTGGCTGCCCCGGCCGTGACGGGAACAACGGCGGCGGTTCCTATTGGCTTTAACGCGCCGGACCCGGCGGCGAGGGGCGGGATGGGGCG
EZH2	GCGGCGGGGTTCGCTGTAAGGGACGCCACTGGCCGTGTGGAAGCGCCGCCGCCGTCTCTTTGTTCTTTCGCTGAACACACGGCGCCTCTCAGGAAGGCGGTGTGCAGGCACGCGGGGACC
FLT3	CGTCACCGACCGCAAATTCCCTCGGACTGGTGCAAAGTGGAAGGGGGGAGGAACCCTCTCCCCAGAGGCAGGGACCGAGGCGGGAGCGGAGAGGTTGGGCAGAGCCGAGCAGCCGGTGCC
IKZF1	GAGTGAGCAACTTCAGGAAGTCATTGTGAAAGAAAGCTGGGAAGAGCTCCGCGGCCAAGTTAGCAGGACACTCTAACAAGTGACTGCGCGGCCCGCGCCCGGGGCGGTGACTGCGGCAAG
IRF8	AGAAGAGGCCCGGACCCCACTGCCGTGGCTGCCGGGGGCGGGAAAGTGATTTCTCGGAAAGCAGAGCACTTCGAAGAAGGCGGGCCGCGCGAGCCAAGCTGACGCTATTGGTCGGTGTGG
IRX5	GGAGGAAGAGGGAGAGGGCGAGGCGCGCCTGGCGGCCGGGTTGGCTGCGGCCGCCCAGAAGCTCCTGCCAGTCCTCCCACCGACTACACCCCGGGAAGGAGGAGCTTCGGGCGCGCACAA
ISL2	GATCCTTGTAGGTTTCGGAGGTGGGGGGGCTGCACTCCATTGTTCACTCCGGGCCAATCAGGGTTGGCCCACTTCCTCCCAGCCAATCTCCCTTCACCCCCAGCCTCCAACCCAACCCAC
MEF2C	CATGCAGCCACGGCGACCCACACAGAACCTTCAAAGTCAATCCAATAGCAGCCCGAAGATGTCTGGGTGTACGCGTGTGCTCAAGTGTCTGTGACTGCGAGCAGAGCGAGCAGAGAGCTG
MEF2D	AAGGGACGAAGCGAGGCAAAGTAGGGAGGCGAGACCCAGAGGCCTTTAAAGGGATCGGTCCGCTCCCACGGTGCCCCTCGGAGCACGCCGGCCGCCCGCCCGCCCGCCTGGCGCTGCTGC
MEIS1	CTGCCGAGGAGCCTACTTGCTGCAGCCCAATGCATTGTGTAAGACGCGACCTGTTATGGCCACCACTACTTCCGGGTTCTAGCATTCTGGTCGGAATCCACCTCTCCGCCTGTGCAACAC
MKX	CTCCCAGGACTCCCGCGCGCGGCCACCCGCGCCTCTTCTCAAATCACTTACCCCGATTCACTCCAGACTGTGGCCGGGGAGGTCACTCCCTGCAGAAGTGTCCCCCTCCCCCAACGCCGG
MYC	GCGGGAAAAAGAACGGAGGGAGGGATCGCGCTGAGTATAAAAGCCGGTTTTCGGGGCTTTATCTAACTCGCTGTAGTAATTCCAGCGAGAGGCAGAGGGAGCGAGCGGGCGGCCGGCTAG
PHF10	TGCACCAGGGCACTTGTAGGACCGCACTAAAAACAGCGGAAAGTGAGGAGCCAAGCCTGGGTCCGGGGCGGCCCGCCGTACAGCTGGCCTCACGGATTCCACTGCCTGCGCCTGCAGATG
PIK3R5	CGTCGGAAGCGCGGCTTTGGCCCCGCAGGAGGGCTGGGCGGAGCAGGGGGGCAGGTCTGGGGTAGGGGCTTAGGGGAAAGACGAGAAAGAGGAAGCTCCGACGAGCTGCTTCCTTCTCTC
RUNX1	AATGAGAGTGCCTGGAAATGAACGTGCTTTTACTGTAAGCCCGGCCGGAGGAATTCCATTCCCTCAGCTCGTTTGCATAGGGGCGGCCGGCGGCCAATCACAGGCCTTTCCGGTATCAGC
RUNX2	GCGGCAATGCCGGCCCCGGGGCTGGACTGCTGAACCCACACCGCTTCACCACCGGACTCCAACTGGGAGGGGGCGCCAGCGCACCCAGGACGCGGTGCCCCAAGGGACCCCATTCCAAGC
SATB1	GTTACTGTAGTGTGTGTGCAGGCGGAGGAGGAAGTCAGGTGAGAGGCCGCGAAGCACCCCCACCCCAACCCAGCCTGCGTGGGGTGTATGCTTCCCCACTAGGGGCATTTGGGCCATTTT
SATB2	GAGGAAGGGGAGAGTCGGCGGTCGGAGCGGGGTGACGAGGACCTCATGCACGAGGCGGCGAAGGACCGATGGCAGAGAACCGAGTGCGGCGCGAGGCGGTGGCCGCGGCCAGCGGGTGGG
STK11	TGTATCCACCCCTCGGGCGGGGCCAAGCGCCGACCAATCGCCGCTCGGGCGCCCGGCCGGGTCCAAACGCTCCAATCGTCAGCGGCGGCGGGGCGGGCAGAGGGCCGGGGATGGCAGGTT
ZEB2	CTTTTCTGTAGGAGAGAGACGAGAGACCCTGAAACACGCGCCACCTATCTTTGTGGGGAGGGATAATTGAAGCGCCCTGAGCGTGAGCATCATGTGAAAACGTGATCGCCAAGTTTCTCT
UNCX	TCCGGCTCCCCCCGCCCCCAGCCCGTCTTGTTGTGACAGTTCCTGATACTGTTTATTGAGGTGCATGTCAGGTATAATTAGCAATCGATATGGAAAACGTTTCCCTGCACCCAGCACGCC
PTPN7	GAAGCCAGCTTCCTCCCTCCGCCCCTCCTTGCTGCCACCCACGCACACCCCAGCTGCATTCTGCCCTCCTGTGCCTGCTGCCGCTGCCACCAGGGGTCGGCTGCCTCCCGCCTGTGCCCT
ETS2	CGGCTCCCAGGGCGCACACTCGCGCGCACGTGGGGCCGAGGCCCTGCTCCCGGGGCCTCAGGGCCAGCCGGCGAGGGACCCAGCCGAGTGACAGCAGGAGGCGGAGGGAAGGTTGGGCCG
NRAS	CCCAGGCGCCTGAGTCCCCGCCCCGGCCACGTGGGCCTCCGAACCACGAGTCATGCGGCAGGCCGCACCCAGACCCGCCCCTCCCACACGGGACGTTTCAATAATGAAAGCGCTAGGTGC
SPI1	CTCCCTTGACATTGCAGGGCCAGCACAAGTTCCTGATTTTATCGAAGGGCCTGCCGCTGGGAGATAGTCCCCTTGGGGTGACATCACCGCCCCAACCCGTTTGCATAAATCTCTTGCGCT
DOCK2	AGCGGGGAGCCCCGGCGAGGGAGGAGAGGGCGGGCCCTGAGAGGAGTTTGAAAAGAGGAAGGAAGTGGGGCCCTGCGGCGCCCAGCCACCCCCTGACGGCTTCCCCACGGGAGGACGCGA
CBFB	TGGCCGCGGGCGAGCAGGGGGAAAAGGGCCCTGATGCGGAAGGAGCCCCGGGGCGCCACAGCCAGGCCGCTCCGCCAGCGGGCGGGTGGCGCATGCGCGGCGTGGGCCGCGGAGTTGTGA
FZD1	GTCCCTGAGCCTCCAGTTCTGCGTCGGTTTCAAGGCTCCTCCCTCCTGGTGAAAGACAGACTACGGGGCGCCTGGAAACCGGTCCGAGGGCGCGCGAGGCAGAGGAGAGGGAGCGAGTTG
JMJD1C	AACACTCCTTTGGACTCCCAGATTCGCAGCCTTGTGCTGCAGCGCCACACAAGAAAACTGAAACAAAACCCAACGCGGCCGTCGAAGACCCCGAGGCAGCCCAGCCGCCGCCACCGCGCC
KRAS	CCGGGCCGGCGGGGGAGGAGCGGGGGCCGGGCCGGCGGAGGAAGGGGTGGCTGGGGCGGTCTAGGGTGGCGAGCCGGGCCGGCTGGAGAGCGGGTCTGGGCGGCGCCTTGGCGGGAGGAG
XPO1	TCGGAGGAGGCATTTAGACCAGGCGCCTTAAGTTCACCGCCCCTTTCTCTATGCAGCATGGCCTCGGCGTGATCAGAGGAGGTCCGGGCTGAGCCAGTACTGAATGCTTCCTCTACTACA
IGF2BP2	CGGCCGGCCCGGCCCGCCCGGGGGCAGAGGCGGAGGCGGGGACTCGGCGCGGCTGCCTCCTCGGGGCAGAGTCCCGGGCCGGGCGGCGGCGCGCGGACAAAGCGCTCTCTCTGCCTCCCT
PTBP1	CCGCCTGACTCGCCACGTACCCACTCTCAAGATGGCGTCTCCCGCAAAGCCACGCGCCAGCTGACTGGCTCAGACGCCGTCACGTGATCCCATTTTCTCCCCCTCCCCCGACTACACAAG
SMC4	GTACCTCCCCGTCACCATAGTGACTTCTAAGAGTTACGCTCCCTTCCTCTTCCCGCGATACTTCTACGCGGCACGTCATCCGAGTGGGCCCGAGACCCCGCCTCTCGGCGAGCCCGCCCT
PTMA	CGGCAAACTCCGGCCTTGAATGACAGTGCGATCGGCGACTGCGCAGCGCGGGACGCGCCGGGGCACTGCCGCTTTAAGCACGCTTGTCCATTGTTCGGAATCGAGCCAATGAGCGAGCGC
SOX4	CCGGGGGAGGGGTTTGGCATGAGGAAGCGTTGGTTACAGCAGCTGATTGGCTGCAGCCAAGACTGTGAAAGGATAAAGAGGCGCGAGGCGGAATTGGGGTCTGCTCTAAGCTGCAGCAAG
CDKN1B	CTTAATTTTAATTTCTCCGAGGCCAGCCAGAGCAGGTTTGTTGGCAGCAGTACCCCTCCAGCAGTCACGCGACCAGCCAATCTCCCGGCGGCGCTCGGGGAGGCGGCGCGCTCGGGAACG
LHX2	GCCTGGGGCGCCGAGCGGCCAATGGCACGGCGGCAGGACGTGATGTCAGGCGCGGCTGTAGAAAAGGCGCGGAGGCTTGCGCTGGCGCGGACTGCAGAGCCGGGGCTGGGCTAGGCGCGC
SMAD3	GAGCGAGCGGCGAGCCGGGAGGAGGAGGGTGGCGGGGCGGTGAGGCCGCAGAGGCGGAGGGATCTGCGCATCAAAGCTAGCGAGGCGAGCGAAGTTTGGCCGGGGGTTGGACTTTCCTTC
CXCR4	GCCCAGGGGACCCTGCTGTTTGCGGGTGGTCGGTAGTGAGTCCGGAGCCGGACAGGACCTCCCAGAGGCATTTCCTAAGTTTGAGGGAAGCGGGATGCGCCTGAAGACAGGTGGGAAGCG
TERT	GGCAGCGGGGAGCGCGCGGCATCGCGGGGGTGGCCGGGGCCAGGGCTTCCCACGTGCGCAGCAGGACGCAGCGCTGCCTGAAACTCGCGCCGCGAGGAGAGGGCGGGGCCGCGGAAAGGA
GNAQ	AGTGGCCGGGGGCGCGCCCGGGAGGGTAGGGGCGAACCGCGGGCGCCGGGGGGCGGGGGCGCCGAAGGCAGCTGCCCCGCAGGGCCAAGGATGGTGGGCTGGGGGCGCAGAGGCCCGGCG
TAPT1	GCCGCCTTCTCCCGGAGCGGCCGCGTCGCCGACGCCCGCCATGTTCCGAGCACAACAAACTGTCCCCGCCGCCTCCCTCCAGCCTCTGCCTCCGGCCGGCCCCCTCCCCGCCTCGCCCCG
DNMT3A	CGGTGTCAAGTGCCTCCCCCCGCAGCCCGCGGAGCCCCCGGCGGCCTTCGCCCTGCAGTTCTCCCGACCTCCGCCAGAGCCCACTGCGCTCTGCCTGCCTCAGCACTGGGGCTGGGGACA
IDH1	CAATTCCCGTGGGATGGGCGGAGTCAGCGAGAGGGGCGTGGCCACAGTCAAAGATGGAGAATCCATGGTGCCACTTTCCCGGTGATCCCGGTGGGGGAAGGGGTTGCCGCCCGGCAGAGA
IDH2	CCCGGCGGCCAGGCCCGGCTGGTGCTTCTCTGGGCGCCGCTGAAAGCCCAGCTCCGCAGGAGCTACAGGCGTGAGACCCACCGGGACCCGCGAGCGGGATCAGGGCTGGGGGATTAGCAG
CEPBPA	GTTAGAGTTCTCCCGGCATGGCGAGCCTCGGCGGCCTCCAGCCTGCGCGGGGCGTCGCCGCCGCCCACCCGGAGACCCTGCTCGCCCGCGCCCGCGCACCTCCGGGTCGCGAATGGCCCG

### Sheet: Patient_probes
gene	sequence
MEF2D	CCCGCCCCTCGCTTCCCCAGGGCTGGCCGGGCCAGGCCGGGTCGGCCCCCACCCCACCGCCCTCCCAAGCTAGGCTGCGGCGCTGGGAGCGGCGGATCCCTCCGCCTGCCGGGAGGGAGG
MEF2D	GAGGAAGGGACGAAGCGAGGCAAAGTAGGGAGGCGAGACCCAGAGGCCTTTAAAGGGATCGGTCCGCTCCCACGGTGCCCCTCGGAGCACGCCGGCCGCCCGCCCGCCCGCCTGGCGCTG
MEF2D	GGTCCGCTCCCACGGTGCCCCTCGGAGCACGCCGGCCGCCCGCCCGCCCGCCTGGCGCTGCTGCCACCGCGTGCTCCAGGAGGTCCTTTCCGGGGAGGCCGTGCGAGCTGCACGCACACT
MEF2D	CTGCCACCGCGTGCTCCAGGAGGTCCTTTCCGGGGAGGCCGTGCGAGCTGCACGCACACTCTCAACACGCGCCACCTCGGCACCTCCTCGCGGCCCCGGGCCCCAGGAGAGTTGGGAGGT
COMMD3	CGCCGCCGCCAGCCGCCCCGAGCCGCGTGCGCGCGCGGCCGCATCAGCTGAGCGCGCGGCGCGTGTCACGTGGTGTGCGTGTCGAAGGTCACGGCGCGCTCACAATGGAGCTCTCGGAGT
COMMD3	GCGTGTCACGTGGTGTGCGTGTCGAAGGTCACGGCGCGCTCACAATGGAGCTCTCGGAGTCTGTGCAGAAAGGCTTCCAGATGCTGGCGGATCCCCGCTCCTTCGACTCCAACGCCTTCA
COMMD3	CTGTGCAGAAAGGCTTCCAGATGCTGGCGGATCCCCGCTCCTTCGACTCCAACGCCTTCACGCTTCTCCTCCGGGCGGCATTCCAGAGTCTGCTGGACGCCCAGGCGGACGAGGCCGTGT
COMMD3	CGCTTCTCCTCCGGGCGGCATTCCAGAGTCTGCTGGACGCCCAGGCGGACGAGGCCGTGTTAGGTAAGCCGCTCGGCTCGGCTCGGAGCTGGATCCGCCGGGGTGGAGGGGCGCTCGGAG
COMMD3	TAGGTAAGCCGCTCGGCTCGGCTCGGAGCTGGATCCGCCGGGGTGGAGGGGCGCTCGGAGAAGAGGAGCCGGCGGAGCGAGAAGGGGAAAGCCCCGGGAAGAGGAAGTCTCCGGGCTTTG
BMI1	GCGCCGGAGCAGGAGGAGGCCGGCCGGAGGCGGCATGAGACGAGCGTGGCGGCCGCGGCTGCTCGGGGCCGCGCTGGTTGCCCATTGACAGCGGCGTCTGCAGCTCGCTTCAAGATGGCC
BMI1	GCTCGGGGCCGCGCTGGTTGCCCATTGACAGCGGCGTCTGCAGCTCGCTTCAAGATGGCCGCTTGGCTCGCATTCATTTTCTGCTGAACGACTTTTAACTTTCATTGTCTTTTCCGCCCG
BMI1	GCTTGGCTCGCATTCATTTTCTGCTGAACGACTTTTAACTTTCATTGTCTTTTCCGCCCGCTTCGATCGCCTCGCGCCGGCTGCTCTTTCCGGGTACGTAGGAGGCGAGGCGCCCCCGGG
FAM53B	CGCCGCCGCCCGGCCCCGGGTCGCTTACTGTGCGCGGCGGGGCGCTCCGGGCGCGGACCCCGCGCCGTCACCGCCAGCGCTCGCCAAGTCGTCCGGGGTGCCCGCCGCGCGTCCGCCGCG
FAM53B	CGCACGCTCGCCTGCCGGCGCCGAGCGCTTTGTACGAGCGACTCCCGGGGAGGAGGAAATCGACTTGTCACTTCCTGAAGTGTTTGCAACTCGTCCCTTTAACCGGCACCGGCCAGGCCG
FAM53B	GGCGTGCGGCGGCGGCGGCAGGCGAGTGTGCAGTGCGCGCAGCCGCCGATGGGCGGGGAGTGAGGGACTCGCGGCGCGCCGCCGGCGGGGCTAGAGGGCGTCCTGCGGGCTCAGCCGCGC
JMJD1C	ACACAGGAACCGCTTACCCACCAGCTCTGCCCGCGTCTCTACCGCCATAGCTGTCGCTGCCGAAGCGGCCGCTGCCTCCTCCAGTGCGAGGGAACCGATGAAACCTCACTCCTACCGGCC
JMJD1C	CGAAGCGGCCGCTGCCTCCTCCAGTGCGAGGGAACCGATGAAACCTCACTCCTACCGGCCGCTCATGCTGAGGAGAGCGGACCGGGACACAGCAGCGGACCCGAAAGAGCGCAGACTCGG
JMJD1C	GCTTCGCCAGCCGCGTCCGCTCTCCCAGCGCTCCGAACGTGCCTCGTCGCCGACCGCCACACACAGGAACCGCTTACCCACCAGCTCTGCCCGCGTCTCTACCGCCATAGCTGTCGCTGC
JMJD1C	GACGAACCGGCCGCTCTGCCCCGGACACAGCGACCTCGGGCCCTCCCCGCAAACACTCCTTTGGACTCCCAGATTCGCAGCCTTGTGCTGCAGCGCCACACAAGAAAACTGAAACAAAAC
REEP3	GCGGGGGACCGACCTCTGCGCAGCCCAGGCCGCCGCGCGCACACACCGGGCCCGGCTCCTGAGGGCGCCAGCGCGGCCCCGGGGAGCGCGAGGAGCCGGCGAAGCGCGCGGCCTGCCGTT
REEP3	GAGGGCGCCAGCGCGGCCCCGGGGAGCGCGAGGAGCCGGCGAAGCGCGCGGCCTGCCGTTGGCGGCCTGGTCCGCAGCGCCCTGCGCCCACCCGCCCCGGACGTGGGGCCCAAGCCCCCG
REEP3	GGCGGCCTGGTCCGCAGCGCCCTGCGCCCACCCGCCCCGGACGTGGGGCCCAAGCCCCCGTGAAGATGGTGTCCTGGATGATCTCCAGAGCCGTGGTGTAAGTGCCTCTCACTGCGCCCT
REEP3	TGAAGATGGTGTCCTGGATGATCTCCAGAGCCGTGGTGTAAGTGCCTCTCACTGCGCCCTGCAGCCGGCGCGAGGCCCAGGGGAGCTGTGGGAAGGGGAAGGAGCCGAGAGGAAAGGGAA
ZC3H12C	CAGCGGCACGGACGAAGGGCAGGGCCGAGCCGAGCCCAGCGCTCGGGCGCGCCCGAGCCGGGGCCCTGGCGTGCGGCCAGCTGTCCGGGCGGGAGGCATGAGGGAGCCTCGCGCTCGCCC
ZC3H12C	GGGCCCTGGCGTGCGGCCAGCTGTCCGGGCGGGAGGCATGAGGGAGCCTCGCGCTCGCCCCGCGCCCTAGCGGCGGCCGCGGCAGCCCAGGGCTGAGGCGAGAGGCGGCCGCCTGCCGGA
ZC3H12C	CGCGCCCTAGCGGCGGCCGCGGCAGCCCAGGGCTGAGGCGAGAGGCGGCCGCCTGCCGGAGGGCCCCGGGGCTGCCCCAGCTCCAGGGCATGTAGTGATGGCTGCGGAGAAGAGAATGCA
ZC3H12C	GGGCCCCGGGGCTGCCCCAGCTCCAGGGCATGTAGTGATGGCTGCGGAGAAGAGAATGCAAGTAGGTTGAGCAACAGATTCGAGTGCGCGCGCGTTGGGGCTGTGAGTTGTGCAACCCAG
CD69	AAACAATTTTCAGAGCTCATCTTTATTCTCAAGATTCCCTAGTTAATCTCAGGTCAAGTCAAGCTACAGTGAAAGTCTTTGCTGGAGCTCTTGTTGAGTCTGTGAGGCTCTGAGGCATCT
CD69	AAGCTACAGTGAAAGTCTTTGCTGGAGCTCTTGTTGAGTCTGTGAGGCTCTGAGGCATCTCAGAGTTTATACTCCCTGATGATGTCTCCGCCCCCTTCCTCTTGCCGCCTACTTGCTTGA
CD69	CAGAGTTTATACTCCCTGATGATGTCTCCGCCCCCTTCCTCTTGCCGCCTACTTGCTTGACTACATTGTTTCTCTTTAATTTATGCTCCAGTGGACCAGACAATGTATAGTGTGTTGTTG
CD69	CTACATTGTTTCTCTTTAATTTATGCTCCAGTGGACCAGACAATGTATAGTGTGTTGTTGTGGTGAAGTATGGGTTTTCCCTGTTGTCTGAAATGTGCTTTCTCACAACTGTAAGGTGTA
CD69	TGGTGAAGTATGGGTTTTCCCTGTTGTCTGAAATGTGCTTTCTCACAACTGTAAGGTGTAGCAGGAGGAAAGTGGGATTTTCCCAGACTCTGAGACATCCTGCCTTAAATTTCTAGAAAA
ARID2	ACCGGTTCTGTCGGGCGGGCGGGGACTCCGAGGCGGCCCTTCCAACAGCCGGGCCGGGGACGCGAACATCGCCTCCACCCCTAACCCTGGAACAACCGGTAGTGGCCGTTTCCCCGCACC
ARID2	CGCGAACATCGCCTCCACCCCTAACCCTGGAACAACCGGTAGTGGCCGTTTCCCCGCACCGCCCCCCTTTCCGCCGGCTTTGTGTGCGTGTGAAATGTGCGGCACATTGCAGACGAACCC
ARID2	GCCCCCCTTTCCGCCGGCTTTGTGTGCGTGTGAAATGTGCGGCACATTGCAGACGAACCCTAAGCCCGGCGAGTCGAGTCTATTGTTCCCCGCGAGGATCTGCCGGGGCGGTGTGGAGCC
ARID2	TAAGCCCGGCGAGTCGAGTCTATTGTTCCCCGCGAGGATCTGCCGGGGCGGTGTGGAGCCAGGCGCAGTGCCGCGGCCAGCCCTCGGGGGTCGCTGTGTGGCACTGGCTGCCAGGCCGTG
ELF1	ATGTTCTTCAACAGGTAAGAACCACCCTCTGTTTATCAGCTCAAGAAAAAGCCAGAAGCAAACATACAAAATTGTAACAAGTTACCTTCAAGTATTCTTTCTCTATCGTCTTTTGAGCTT
ELF1	AACATACAAAATTGTAACAAGTTACCTTCAAGTATTCTTTCTCTATCGTCTTTTGAGCTTGAAAATAAAAAGCAATCCGACAAGTTTTAGCTGTTAAAATGGCTCCTGTAGATTGGGGAA
ELF1	GAAAATAAAAAGCAATCCGACAAGTTTTAGCTGTTAAAATGGCTCCTGTAGATTGGGGAAGTGGTGTCTGTGCTTCAGCTTATGAGTCATACATGAAACCAAGTGTTTCTAAGGGAGGCA
ELF1	GTGGTGTCTGTGCTTCAGCTTATGAGTCATACATGAAACCAAGTGTTTCTAAGGGAGGCACGCCCATGTTGCTGTGGACCCAATTATTCTGCTAGGTCAAACATGCAAATCTGCAGGTAA
ELF1	CGCCCATGTTGCTGTGGACCCAATTATTCTGCTAGGTCAAACATGCAAATCTGCAGGTAAAAACGGTATAGGAAAGTGGGGATGAAGAGGCAAGGAGCAAGATCTACCTTGATTAGACCA
ZEB2	GAGGCAGGACCGTTATTCCTGCAGAGCAGGTTAGAACTGATCTCTTTCGGCCACTCCAGGAAACACAAACCTGGGGACGGACTGACGTGTTACGCCTCTTCTAATGACATTTTTTTCTTT
ZEB2	TTCTTTTCTGTAGGAGAGAGACGAGAGACCCTGAAACACGCGCCACCTATCTTTGTGGGGAGGGATAATTGAAGCGCCCTGAGCGTGAGCATCATGTGAAAACGTGATCGCCAAGTTTCT
ZEB2	AGGGATAATTGAAGCGCCCTGAGCGTGAGCATCATGTGAAAACGTGATCGCCAAGTTTCTCTCTGGGAAAGGATCTGGGATAGATTATACCTTGAAGTCTCCGCAAACGCTTTAGTGGAA
BAZ2B	ACCCCACCACCTCCTTATTTCTATTATTATTTCTGCAAGAAAAGTATAAAGAGAGTTGTAGTGGAGGTGAGATTTGTGATCGGGAAAGCCTTCGACTCCCTCCTTCTCCGTCTTCCGCCT
BAZ2B	GTGGAGGTGAGATTTGTGATCGGGAAAGCCTTCGACTCCCTCCTTCTCCGTCTTCCGCCTCTCTCTCTCTGATTAGTTCCTATCCAGCAGCAGATTGAAGCAGGAGATGATTCTTCTCAA
BAZ2B	CTCTCTCTCTGATTAGTTCCTATCCAGCAGCAGATTGAAGCAGGAGATGATTCTTCTCAAGGTTTGTTCAGCAGCTTCACTTCTAGGCGAAGGCTTCATGAACCAAGTGACGTCAACCAA
RUNX2	GCGCGGCAATGCCGGCCCCGGGGCTGGACTGCTGAACCCACACCGCTTCACCACCGGACTCCAACTGGGAGGGGGCGCCAGCGCACCCAGGACGCGGTGCCCCAAGGGACCCCATTCCAA
RUNX2	CCAACTGGGAGGGGGCGCCAGCGCACCCAGGACGCGGTGCCCCAAGGGACCCCATTCCAAGCTGCAAACTCAAGTCCCCCGCCTCCCCAGGCCAAACACACCCCCGCGCCCGTTCGCAGC
RUNX2	GCTGCAAACTCAAGTCCCCCGCCTCCCCAGGCCAAACACACCCCCGCGCCCGTTCGCAGCTGCCACCCCGGGTGTTCCAAAGACTCCGGCAAAGATCTGCGCCTCCCGGGTCTCCCTACC
SUPT3H	GGAGTGTAGAAAGGGAAAAGGTGACTCGGCTGTGTGACGGGGCGATGGGGGGGGTACAAGATGGCGTGAGCCCGACTCTCGGTGGGGCGGGGGTTGCGGAGACTGAGGAGTAAGCGATAC
SUPT3H	ATGGCGTGAGCCCGACTCTCGGTGGGGCGGGGGTTGCGGAGACTGAGGAGTAAGCGATACGGACGCCCCCCGCACTGGCAGTGCGGGCGCATGCGCGCTTGGCCAGGTGGCGCGCGCTCT
SUPT3H	GGACGCCCCCCGCACTGGCAGTGCGGGCGCATGCGCGCTTGGCCAGGTGGCGCGCGCTCTCCCAGCCCGAGCGAGCTACTTCCGCCACGCTCGCCGGGGGCGGGGCGTTGTGCGCGGCCT
SUPT3H	CCCAGCCCGAGCGAGCTACTTCCGCCACGCTCGCCGGGGGCGGGGCGTTGTGCGCGGCCTTCAGGGCCCGGCTTGGGCAGCGCTGAGCCACGCGGCGGCGTTTAGAGCTGGGGACGCTGG
SUPT3H	TCAGGGCCCGGCTTGGGCAGCGCTGAGCCACGCGGCGGCGTTTAGAGCTGGGGACGCTGGGAGCGGAGTGGGGACGAGCTGAGATCGGTCAGGGTGTACAGGGTGCAGGCTTGAATTCTT
IGLL1	AGGATCCAGGGCTCAACTGCCTCCCACACCTGTCAGCTTGGCCTTGCCCCTGGGGCCCTGGGTGCTTTGTTTGGGGACCTCCCACCACAGGCAGAGGGTCAGCAAGAGCTGAGGTCACAC
IGLL1	GGTGCTTTGTTTGGGGACCTCCCACCACAGGCAGAGGGTCAGCAAGAGCTGAGGTCACACAGGGAGGTGGGATGCGCCATGGCCCCCCAAGACCCTCCCTTGGGGCTTTCCTTTGGAGGC
IGLL1	AGGGAGGTGGGATGCGCCATGGCCCCCCAAGACCCTCCCTTGGGGCTTTCCTTTGGAGGCACCTGCGCCCTGGATGGGCTTGAGTCCCCTCGGGGCTGGTCCCAAGAGGTGATGCACCTG
IGLL1	ACCTGCGCCCTGGATGGGCTTGAGTCCCCTCGGGGCTGGTCCCAAGAGGTGATGCACCTGACTTCCCTCCTTCCCCACTTCCCCGAGGGCGCCCTGGGTCTGTGGAGCATCTCACTGGGG
IGLL1	ACTTCCCTCCTTCCCCACTTCCCCGAGGGCGCCCTGGGTCTGTGGAGCATCTCACTGGGGTCCAGAGAGCTGCCCAGCAGGAGTCCCCCAGGGCTTGAGCTCAGGGGCCTGGGCTGAGGC
PARP15	GAAAAGAAGTTCGAGGCACAAGCCTGTTGGGTGGGGCGCAACTGCAGTCCCAGCGAGCTGAGGATGGCTGCGCCAGGCCCCCTTCCTGCCGCTGCTCTGAGTCCAGGGGCTCCGACCCCC
PARP15	AGGATGGCTGCGCCAGGCCCCCTTCCTGCCGCTGCTCTGAGTCCAGGGGCTCCGACCCCCAGAGAACTTATGCACGGAGTTGCAGGTGTTACTTCCAGAGCCGGACGAGATCGGGAGGCG
PARP15	AGAGAACTTATGCACGGAGTTGCAGGTGTTACTTCCAGAGCCGGACGAGATCGGGAGGCGGGGAGCGTGCTGCCGGCCGGGAACCGTGGGGCGCGGAAGGCCTCCCGGCGCTCTTCCTCC
PARP15	GGGAGCGTGCTGCCGGCCGGGAACCGTGGGGCGCGGAAGGCCTCCCGGCGCTCTTCCTCCCGGAGTATGGTGAGGAGCGCGGGGGACGGGTGCGGGAAGGGGACAGCAGGGCTGAGCCTG
PARP15	CGGAGTATGGTGAGGAGCGCGGGGGACGGGTGCGGGAAGGGGACAGCAGGGCTGAGCCTGGGGCCCGCAAGACCCAGCAGCCCGAGCGGGCGCAGAGACCCCACGCCACGCACAACCCTC
CPEB2	CAACCGGCCTGTCCATTTCCCCGGGAGCGGAGAGACCCAACGGGACACGCCGCTCGCTCCCGCCCTCCCGGGAGCGCGAGCGCGCCCTCGGCTGCGTCTGCATAGTAATGAGGGGCGGGG
CPEB2	CGCCCTCCCGGGAGCGCGAGCGCGCCCTCGGCTGCGTCTGCATAGTAATGAGGGGCGGGGAGGGGCGACGGGGACGCGGTGGCCTCGCGCCCGCGCGTGCCGGGACGCACCGCGGGGGGC
CPEB2	AGGGGCGACGGGGACGCGGTGGCCTCGCGCCCGCGCGTGCCGGGACGCACCGCGGGGGGCGGCGCGATTGTGAGGTGGCGCTGACGCACGTTCCGGGGTTCTTAAGCGGCCAGGGCGGCT
CPEB2	ACGGCGACTGCGACGGCGGCGGCGGCGGCGATCGCCGCGAGGGGTGGTGGGGCCGAAGTCGGTGCCCCCTGGCTCAGTCACGGTGTCCCTCTCTCACTGACTCCCCCTCCTTCCACCACG
PROM1	AGGAGAAAGGCCCGGGTGCCCGGGGGGACCCGTTGCGGCTTCCTCTGTCCCGGACGGGGACCTAGGTATGGGGCCGCCGTAATGGAAAGGATTCCTTAAACATACTCACCGCGGCGGGAG
PROM1	CCTAGGTATGGGGCCGCCGTAATGGAAAGGATTCCTTAAACATACTCACCGCGGCGGGAGAGCTGAGAGCATGGCCAGGTGCCGCGTGGGGATCTGCCTCAGTCACTTAAAGATCGCGAA
PROM1	AGCTGAGAGCATGGCCAGGTGCCGCGTGGGGATCTGCCTCAGTCACTTAAAGATCGCGAAACCCGAGCCCTGGACGCACTCTGATTGGACCGGCTGAGCTGCTTCGCCACGTAGCCCTGG
PROM1	ACCCGAGCCCTGGACGCACTCTGATTGGACCGGCTGAGCTGCTTCGCCACGTAGCCCTGGGGCGCCCACCAGCACCTGGACAGCATCCATTTCCTGTAGAGGTGCCTGCTCAACCCCCTG
PROM1	GGCGCCCACCAGCACCTGGACAGCATCCATTTCCTGTAGAGGTGCCTGCTCAACCCCCTGCACTCCCTTCTTGCAACGCTTGCGCCTCTTTTCCCCCCGCAGAGTCCCTTACTTAGAATG
PRDM8	TTTCCCCTCCTAGCAGTCCCAGAGGGCCCGAGCTTTAGGAGGAGGCGGGCCGGGACGCTCTCTGAGAGGCGTTGCCACCCGGGGTAGGCGCTCAGGATCTGCGGGGCGCGGGCAGGCCGG
PRDM8	TCTGAGAGGCGTTGCCACCCGGGGTAGGCGCTCAGGATCTGCGGGGCGCGGGCAGGCCGGGGGAAAAAGCTGCGAGGCAGGCGGCGCCGGAGGGAGCGCCTGGCCCAGCAAAGAGTTAAA
PRDM8	GGGAAAAAGCTGCGAGGCAGGCGGCGCCGGAGGGAGCGCCTGGCCCAGCAAAGAGTTAAAGGGAGGGGACGTGGGCTGTCACGCGTCATTGGGCAGATTATGTGCAGCAAACAAAAAGTG
PRDM8	GGGAGGGGACGTGGGCTGTCACGCGTCATTGGGCAGATTATGTGCAGCAAACAAAAAGTGTGTGTCTGCGTGCCAGTCAGTCACTGCATCGGGTCCATCTGTACAACTCTCTCCGTTTCT
ANTXR2	GGCTGGAGAGAAGCCACGCCGAGGGCAGGAGCCCGCTCGGGCCGGGTCTGGGCTGCGTGTGTCAGTGTGCGCCTGGGGACGAGGGCGGGGCCCCAGCTGAAGCCTCCGAGCCACACATGC
ANTXR2	GTCAGTGTGCGCCTGGGGACGAGGGCGGGGCCCCAGCTGAAGCCTCCGAGCCACACATGCACACTTGTGGGTTCCTGCCGAGTTGAAGATGACTAACGCTTGCCAGATTTGGGAAAGGGA
ANTXR2	ACACTTGTGGGTTCCTGCCGAGTTGAAGATGACTAACGCTTGCCAGATTTGGGAAAGGGAAGAAGGAGTTTAGAAAAACAAAAGTTATCTAGAAACTAAACATACCCGTATGTCCTGCAG
ANTXR2	AGAAGGAGTTTAGAAAAACAAAAGTTATCTAGAAACTAAACATACCCGTATGTCCTGCAGGCCTGGCCTATTTTAGCAGCTGTGCTAAAACAGCCCCCATGCGTGGTTCACAAACCCAAG
ANTXR2	GCCTGGCCTATTTTAGCAGCTGTGCTAAAACAGCCCCCATGCGTGGTTCACAAACCCAAGACTAAGGATTCCATGGGAGGTGACGGCCTCCTCACTCCTCACTCCACCCCACCCCTACTA
PAX5	GCCATGTGAGATCATGTCCTGTTCTCGCCAACATCACAAGATGTCCCCAGACACGCCGCGCCCCCAGCGCGCCGCCCCACACTGCCGGCCCGGAGCGAGGAAAGGGTAGGCGCTGCGCGG
PAX5	CCCCCAGCGCGCCGCCCCACACTGCCGGCCCGGAGCGAGGAAAGGGTAGGCGCTGCGCGGCCGGGCCTGCTCAGCGCGCCAGACGTGGCGGACCCGGCCCGGCCGGAGTAGAGCGGGAAG
PAX5	CCGGGCCTGCTCAGCGCGCCAGACGTGGCGGACCCGGCCCGGCCGGAGTAGAGCGGGAAGCCGGGAGAGCAGCAGTGCTGCTGCCGCGCCGCCCCAGACTTTTATAGGGGTTGGGGGGAG
PAX5	CCGGGAGAGCAGCAGTGCTGCTGCCGCGCCGCCCCAGACTTTTATAGGGGTTGGGGGGAGGGAAGGAAGGCTTCAGCCTGCGCCGGGCGCTAGCCAGCGCACCTACGGGAAGGGGCAGAC
PAX5	GGAAGGAAGGCTTCAGCCTGCGCCGGGCGCTAGCCAGCGCACCTACGGGAAGGGGCAGACCGAAGCGGAGCCCGGGAGCCCGGGTCTTCCAGCCGCACCTTCTATTAAGACATGCGCTTG
GNAQ	AGGGGATGGGCGCGGGAGGAGGGAGCCGGGAGGCGGTGCCGCCCGGCCCCTCCTGGAAGGCTTTCCTGGGCTCGCGGCCGCCGCGGCGCGCCTCCCAGTGCGGCTCTCGCCTCGCCCGCG
GNAQ	CTTTCCTGGGCTCGCGGCCGCCGCGGCGCGCCTCCCAGTGCGGCTCTCGCCTCGCCCGCGCGGCTCCCGGGCTGGGCCGGCCCCCGCGGGCTCTGCGGACGCCTACTGCTCCCGCACCCT
GNAQ	CGGCTCCCGGGCTGGGCCGGCCCCCGCGGGCTCTGCGGACGCCTACTGCTCCCGCACCCTCGGCAGAGTCCGCGGGCGCAGCAGTCACGGCCGCCCCCGGCCGAAGTCGGGGCCAGACCC
GNAQ	CGGCAGAGTCCGCGGGCGCAGCAGTCACGGCCGCCCCCGGCCGAAGTCGGGGCCAGACCCGGCCGCCGACGCGCAGCCCGAGCCGGCGGCCGCCGTTGCGTGCCAGGGCCGCAGCCGACC
ZCCHC7	AGGGGGAAAGCAAGGAAGGCAAACCTAATAATTATGGGCGGGGCAGAGAACGGTTCGCACCCACTACGCATGCGCACATCAGGCGCGGCAGGTGGGCGGGGACGGAAAGGCGGTGACTAG
ZCCHC7	CCACTACGCATGCGCACATCAGGCGCGGCAGGTGGGCGGGGACGGAAAGGCGGTGACTAGAGCTGTGTTGTCCCCGGAAGTGCCTTCCCTCCCGGGTCTGCGCGGACGCGGCCTCCTTAC
ZCCHC7	AGCTGTGTTGTCCCCGGAAGTGCCTTCCCTCCCGGGTCTGCGCGGACGCGGCCTCCTTACCTCATTTGTCCTCGCCCCTCCCCGTCCCTCTACGCGTTTTGGTTCCCGGTTGGTGCTTCC
HOXA3	AGCCGAGCCCGGCTGGAAGGCAGAGCTCCGAAGCAGGCAGGACGGAGCGGAGCAAAAGAATGCGGCTCTATTCTCGCAAGGGAAATTATAAAAAAGTTCATGTTCACGGTTCTCATCCAC
HOXA3	TGCGGCTCTATTCTCGCAAGGGAAATTATAAAAAAGTTCATGTTCACGGTTCTCATCCACATGACCGACAGCGGCCAATGGAAGGGCCGAACAACTCATAAAGTTGTATTGCAAAGTTGT
HOXA3	ATGACCGACAGCGGCCAATGGAAGGGCCGAACAACTCATAAAGTTGTATTGCAAAGTTGTAAATTTTCATAAACAACAACGGATTTATGACCCTTTCCCCATCACTGAGAGGAGGCAGCT
HOXA3	AAATTTTCATAAACAACAACGGATTTATGACCCTTTCCCCATCACTGAGAGGAGGCAGCTCTTACACCGGCGCCATCTTACCACCGAGGCCGCCCCGACTTGGGGCCTCAGGTTTTACAG
HOXA7	CTAAAAAGCGCGTTCACATAATACGAAGAACTCATAATTTTGACCTGTGATTTGTTGTCCGGCAGCTTTCAGTGTCGGTTTTACGAGGTAGAGTGATATATGATAACATTACACCCCCAG
HOXA7	GGCAGCTTTCAGTGTCGGTTTTACGAGGTAGAGTGATATATGATAACATTACACCCCCAGATTTACACCAAACCCCATTTTCTTTTGGACGGAGCTCGCCGCAGCACGTGACCGCCCACA
HOXA7	ATTTACACCAAACCCCATTTTCTTTTGGACGGAGCTCGCCGCAGCACGTGACCGCCCACATGACCGCCTCCGCCAATCTCAGCAGTCCTCACAGGTGGTCTCGCTCCGCAGGGCCCGCAG
HOXA7	TGACCGCCTCCGCCAATCTCAGCAGTCCTCACAGGTGGTCTCGCTCCGCAGGGCCCGCAGCCGCCTAGAATGGAAGGGCAAGAGGCTCAAATATGCGGCCAAAGAATCCGCCCGCGCCCG
HOXA7	CCGCCTAGAATGGAAGGGCAAGAGGCTCAAATATGCGGCCAAAGAATCCGCCCGCGCCCGGCGGGCCTGGCGCGTCCCGCGGAAAAAGACCTGGAGGCTCCGCGGGAGCGCCCAGCTGGC
HOXA9	TCATCCGCGGCGTCGGCGCCCAGCAGGAACGAGTCCACGTAGTAGTTGCCCAGGGCCCCAGTGGTGGCCATCACCGTGCCCAGCGCCTGGCCCGCCCGGCCCGACCCACGGAAATTATGA
HOXA9	GTGGTGGCCATCACCGTGCCCAGCGCCTGGCCCGCCCGGCCCGACCCACGGAAATTATGAAACTGCAGATTTCATGTAACAACTTGGTGGCACCGGGGGGGAAGTACAGTCACCTAATAA
HOXA9	AACTGCAGATTTCATGTAACAACTTGGTGGCACCGGGGGGGAAGTACAGTCACCTAATAAGTTGCCGGCGCCCGCGCCCCCATTGGCCGTGCGCGTCACGTGCCCGTCCAGCAGAACAAT
HOXA9	GTTGCCGGCGCCCGCGCCCCCATTGGCCGTGCGCGTCACGTGCCCGTCCAGCAGAACAATAACGCGTAAATCACTCCGCACGCTATTAATGGTCCGATGTTTTGCAGTCATAATTTTTAT
HOXA9	AACGCGTAAATCACTCCGCACGCTATTAATGGTCCGATGTTTTGCAGTCATAATTTTTATAGCAAAAGCCATATGTTTTTATGTAAAGGGATCGTGCCGCTCTACGATGGGGTTTGTTTT
HOXA10	CCCGAGCTGATGAGCGAGTCGACCAAAAAAGAGTTCGCGGCGGGGCTCTCCGAGCATGACATTGTTGTGGGATAATTTGGCGAAGGGAGCAGATAGCCCTTTCTGGCTGACATTTCTTGT
HOXA10	ATTGTTGTGGGATAATTTGGCGAAGGGAGCAGATAGCCCTTTCTGGCTGACATTTCTTGTGCAAAACATGCTGAATACGATTAGCAATCCCCCCGCACCGCGGCGGGCGCCCGCAGCCAA
HOXA10	GCAAAACATGCTGAATACGATTAGCAATCCCCCCGCACCGCGGCGGGCGCCCGCAGCCAATCCCGAGCCAGAGTTTCCGCGCGACCACTCCCAGTTTGGTTTCGTAGGCGCGGGGCCGCT
HOXA10	TCCCGAGCCAGAGTTTCCGCGCGACCACTCCCAGTTTGGTTTCGTAGGCGCGGGGCCGCTCTCCGAGGGCGCCCTCAGAGCCCGCGATTGATATAAATATGTAATCTGTATTGATGGGCC
HOXA10	CTCCGAGGGCGCCCTCAGAGCCCGCGATTGATATAAATATGTAATCTGTATTGATGGGCCAGGAGACGCACCCCGACACCTTGGCCCGAAGGCCGGGAGCTGTGGGGGCTGCCCCAACGT
MEIS1	GATTTAATGGAGCGCCTCTCTGCCTCTCCAGTGCGGCCAGAGCTCGCTTCGCGCACCCACCCCTGCCGAGGAGCCTACTTGCTGCAGCCCAATGCATTGTGTAAGACGCGACCTGTTATG
MEIS1	CCCTGCCGAGGAGCCTACTTGCTGCAGCCCAATGCATTGTGTAAGACGCGACCTGTTATGGCCACCACTACTTCCGGGTTCTAGCATTCTGGTCGGAATCCACCTCTCCGCCTGTGCAAC
MEIS1	GCCACCACTACTTCCGGGTTCTAGCATTCTGGTCGGAATCCACCTCTCCGCCTGTGCAACACACACTTTACACACGCACGGGGACTGCAAGCGGGCAGCATCGATCGTGGCTCCTTTAAG
MEIS1	ACACACTTTACACACGCACGGGGACTGCAAGCGGGCAGCATCGATCGTGGCTCCTTTAAGACAAACTCAGACAGACATTTTTTTTAACCCTCCTTCTCTAATCTCCTTCCAGTGCAGCAC
ZEB2	GAGGCAGGACCGTTATTCCTGCAGAGCAGGTTAGAACTGATCTCTTTCGGCCACTCCAGGAAACACAAACCTGGGGACGGACTGACGTGTTACGCCTCTTCTAATGACATTTTTTTCTTT
ZEB2	TTCTTTTCTGTAGGAGAGAGACGAGAGACCCTGAAACACGCGCCACCTATCTTTGTGGGGAGGGATAATTGAAGCGCCCTGAGCGTGAGCATCATGTGAAAACGTGATCGCCAAGTTTCT
ZEB2	AGGGATAATTGAAGCGCCCTGAGCGTGAGCATCATGTGAAAACGTGATCGCCAAGTTTCTCTCTGGGAAAGGATCTGGGATAGATTATACCTTGAAGTCTCCGCAAACGCTTTAGTGGAA
EVI2A	GAATATGAGCCTTAAAGTAAATCTGCAGTAAAAAAGGATATGTGCAGCTAGTTTTCCACTTTTAAAACCAAACCACAGATGACACATTTCCTTTCCACTGCAACTAAAGCACATGTCACA
EVI2A	ACGTGATTTTGATAAACCACTTCTTTTCTTGTCTTCTTTTTAAAGCAGAATAGACTTGGAGAATATGAGCCTTAAAGTAAATCTGCAGTAAAAAAGGATATGTGCAGCTAGTTTTCCACT
EVI2A	TAAGAAAAGCCGTATATATATGACCTACCTTACAAAATGCTTGGTCAAAATCTGATTATAACGTGATTTTGATAAACCACTTCTTTTCTTGTCTTCTTTTTAAAGCAGAATAGACTTGGA
RUNX1_P2	TGGTGCCCTGGCTGGGTCCGGCCGCGGGGCGCCCGTCCCGCCCGCGCCCGCTGGCTCTATGAATGAGAGTGCCTGGAAATGAACGTGCTTTTACTGTAAGCCCGGCCGGAGGAATTCCAT
RUNX1_P2	GAATGAGAGTGCCTGGAAATGAACGTGCTTTTACTGTAAGCCCGGCCGGAGGAATTCCATTCCCTCAGCTCGTTTGCATAGGGGCGGCCGGCGGCCAATCACAGGCCTTTCCGGTATCAG
RUNX1_P2	TCCCTCAGCTCGTTTGCATAGGGGCGGCCGGCGGCCAATCACAGGCCTTTCCGGTATCAGCCAGGGCGCGGCTCGCCGCCGCCGGCTCCTGGAATTGGCCCGCGCGCCCCCGCCGCCGCG
RUNX1_P2	CCGCGCGCTACTGTACGCAGCCCGGGCGGGGAGTCGGAGGCCACCCCCGCGCCCCGCATCCAAGCCTGCATGCTGGCCCGGGGCCCCGCCCGCGTGCGGACCCCTTTCCGCAGCCACACG
RUNX1_P1	GCCGCCTTGGCTGTGGGTTGGTGATGCTCACCACGCTGCGAAACCCTGTGGTTTGCATTCAGTGTGATTCGTCCTGCCTGCTGACCACTATGCTGGGTTCAGACTTCTGACACTGCCAGG
RUNX1_P1	AGTGTGATTCGTCCTGCCTGCTGACCACTATGCTGGGTTCAGACTTCTGACACTGCCAGGCTACCCAACTTGTGGTTCTGTGGTTGTTTATGAGGCCCAAAGAAGTTTTCACACAACCCA
RUNX1_P1	CTACCCAACTTGTGGTTCTGTGGTTGTTTATGAGGCCCAAAGAAGTTTTCACACAACCCAAATTACAAATTTAACTGTTCCCCTTTCCACAGCCCATCTCAATTGGTTCTTGCCAATCAT
FLT3	GGACCGCGAGGGGCTGCGAGCGAGCGAGCGGGGCCTTACCGAGCAGCGGCAGCTGGCCGCCGTCGCGCGCCAACGCCGGCATGGCCTCCGGAGCCCGGGGTCCCCAGGCCGCGCCGGCCC
FLT3	CGTCGCGCGCCAACGCCGGCATGGCCTCCGGAGCCCGGGGTCCCCAGGCCGCGCCGGCCCAGCCCTGCGATGCCGCCTGGAGCGGCGCGCCTCGCGCTGCAGGTGGCTCTCTTAAGGATG
FLT3	AGCCCTGCGATGCCGCCTGGAGCGGCGCGCCTCGCGCTGCAGGTGGCTCTCTTAAGGATGCGCGTCACCGACCGCAAATTCCCTCGGACTGGTGCAAAGTGGAAGGGGGGAGGAACCCTC
FLT3	CGCGTCACCGACCGCAAATTCCCTCGGACTGGTGCAAAGTGGAAGGGGGGAGGAACCCTCTCCCCAGAGGCAGGGACCGAGGCGGGAGCGGAGAGGTTGGGCAGAGCCGAGCAGCCGGTG
FLT3	TCCCCAGAGGCAGGGACCGAGGCGGGAGCGGAGAGGTTGGGCAGAGCCGAGCAGCCGGTGCCTGGCGCAGCGCTGCAGCCGAGCCCACGTGCCCGCCGCGGTCCGCAGCCTGTGCTCGGC
CDK6	TCCGAGAAAAGCGAAGTTACTTTTCTTTCCCTGCAGGGCTGAAGCCGTCTTCGCGCGGAGAGGTTGCAGGGGCCCCTCGGGGATGAGCGAGCGGCGCGGGACGCAGTGGAACGGGAGGGG
CDK6	AGGTTGCAGGGGCCCCTCGGGGATGAGCGAGCGGCGCGGGACGCAGTGGAACGGGAGGGGGCGTGCCGAGCAGCCCAGAGTGTGCCGGGAGCGCGGGGGAGGGGAGGCGCCGGGCACGTC
CDK6	GCGTGCCGAGCAGCCCAGAGTGTGCCGGGAGCGCGGGGGAGGGGAGGCGCCGGGCACGTCAATGTCACGGCTTAATATTTATCCCTATATCATTGTGTTGCGCCGCTACCCTCCCCGCCT
CDK6	AATGTCACGGCTTAATATTTATCCCTATATCATTGTGTTGCGCCGCTACCCTCCCCGCCTCCTGAGGCCCGGACGTGCAGGGAGACGGGGTCCAGGGGTGCCGGAGGGCGTTCAGGGGTC
CDK6	CCTGAGGCCCGGACGTGCAGGGAGACGGGGTCCAGGGGTGCCGGAGGGCGTTCAGGGGTCGCGCACAAGCTGGAGCGGAAGGACTGTGGGTCCATCCGTGTGGGGCCGCAGAATGTGGGT
ARID1B	CCCGCGAGGCTGCGCCGGGGCGGGCGGCGGCGGCCCGGGGACGAGTCCAGTCCGCGTTTTGCGAGTGCGCGGGAGTAATGCGAGCGAAGTGGATAATAGTTGCTCGAGCTCGCCCGCTGC
ARID1B	GCGAGTGCGCGGGAGTAATGCGAGCGAAGTGGATAATAGTTGCTCGAGCTCGCCCGCTGCCTCTCAAGCCATGCTGGGCCCGATAGGCTCAGCTAGTCGTGTATTTACCCATATCCGGGC
ARID1B	CTCTCAAGCCATGCTGGGCCCGATAGGCTCAGCTAGTCGTGTATTTACCCATATCCGGGCTAGAGAGGAAAAGAGAAAAGTTTCATTTAAACCTGAACTAAAAACTTTCACCATGAAAGC
ARID1B	TAGAGAGGAAAAGAGAAAAGTTTCATTTAAACCTGAACTAAAAACTTTCACCATGAAAGCACACAGCAGGAGCAGGCCCAGAGCGTAAGGCGTGCCCGGCCCGGCGCTCCGGCGGGGCCT
ARID1B	ACACAGCAGGAGCAGGCCCAGAGCGTAAGGCGTGCCCGGCCCGGCGCTCCGGCGGGGCCTGCGGAGGGGGAGGGGGTCGCGGCTTCCCGGCGGGCCGCGTGGATGCGCACAGGAGGGGCC
BCL2	ACCCGACCGCCCCCTCCGCCCCGCTCCCTGGCCCGGGTTAAAGGCGCCGCGGCAGGCCCGGGAGTGGCGCGTCCCGCCGGGGGCACATGGCGCGCGGGGCCGCGGCCGGGGAGGGCGCGT
BCL2	GGAGTGGCGCGTCCCGCCGGGGGCACATGGCGCGCGGGGCCGCGGCCGGGGAGGGCGCGTCCGGGCCGGCCACCCGCCCGCTCCGCTGCGCCCGCGGGGCCCGGCCAGTGGGTGGCGCGG
BCL2	CCGGGCCGGCCACCCGCCCGCTCCGCTGCGCCCGCGGGGCCCGGCCAGTGGGTGGCGCGGGCGGCACAGGCCTCCCGCGCGGCCGCGGCGCGGTGGGTGTGCGCGGGGCCTTCTGCTCAG
MEF2C	GTCCAGCGTTGAAGTGCTTCTCCACCTGATTCAAACATGCAGCCACGGCGACCCACACAGAACCTTCAAAGTCAATCCAATAGCAGCCCGAAGATGTCTGGGTGTACGCGTGTGCTCAAG
MEF2C	AACCTTCAAAGTCAATCCAATAGCAGCCCGAAGATGTCTGGGTGTACGCGTGTGCTCAAGTGTCTGTGACTGCGAGCAGAGCGAGCAGAGAGCTGGAGACGATGTGTGCGTGTGTGCGCG
MEF2C	GAGGAGGAGAAAGTGGCTCTCAGCGGCCGGTCGGATTAAAAGTAACCAGACTCGTCCAGAAAACTGCGTCCAGGAAGGAAGTGACAGAAGACGAATGGGAAAAGGAGAACAGCTCACAGC
MEF2C	AAACTGCGTCCAGGAAGGAAGTGACAGAAGACGAATGGGAAAAGGAGAACAGCTCACAGCGTTTGAAACATCGCGTAAAAAAGACTGGGGGTGGTGGGGGCGGGGGGGATTGAAGGATAC
MBNL1	CGTTTTTCTCGCCGCCGCGTGCATTAGGAGCTCGACGAGTCCGCCCTGGGCTTCCTGGTGGGGCTGGGCGGGCGGGGGAGGGGCCGCGCAGCAGCAGCGGAAGCCAGACCTCGGCGATAA
MBNL1	GGGCTGGGCGGGCGGGGGAGGGGCCGCGCAGCAGCAGCGGAAGCCAGACCTCGGCGATAAGAGGCTGCACAGCGACATGCAACAGTCTTTTCACTGCAGCTGAATGAGTTGTGGCGCCCA
MBNL1	GAGGCTGCACAGCGACATGCAACAGTCTTTTCACTGCAGCTGAATGAGTTGTGGCGCCCACAATGCTCCCATGACAAGGAGCTGACAAGTTCCATTTTCCGTCGCGGGCATCTTGGAATC
MBNL1	CAATGCTCCCATGACAAGGAGCTGACAAGTTCCATTTTCCGTCGCGGGCATCTTGGAATCATGACTCCCACAATGCCTTGGGCACTTGGTCGACAGTGGGGCCGCCTCTGAAAAAAAAAT
MBNL1	ATGACTCCCACAATGCCTTGGGCACTTGGTCGACAGTGGGGCCGCCTCTGAAAAAAAAATGTGAGAGGTAAGTTTCCATTTTCACAGTTTCCCCGCGCCGCTTCATTGTTCGGACTCCGG
UHRF1	CCAATCAGGAGGCAGGCGCCCGCCCCCGGCACGGCCTCCTGCGGCCCCGCAACTCCCAAATGCCGAGTTTTCGCGGGAAAAAAATCAGAGCAGCTGGCAGCGCGGCGGGCAGCGTTTGCC
UHRF1	TGCCGAGTTTTCGCGGGAAAAAAATCAGAGCAGCTGGCAGCGCGGCGGGCAGCGTTTGCCGAGCGGGCGCTCCGGGTCGCACGCAAGTCCGCGCGGGGTCCGGGCCACGCACGCGGTTTC
UHRF1	GAGCGGGCGCTCCGGGTCGCACGCAAGTCCGCGCGGGGTCCGGGCCACGCACGCGGTTTCATCGCCATCCCCAGCCGGGCCACGCGCGCAGGCAGACAAGCTGTTCGCGGCGACCGGAGA
SKIDA1	AGGAGAGGGAGGAGTAAATTCAACCACCCCCACTTGTTGTTAAAGCAAATTTACTGCGTTATTGCAAGCTCAGGACGGGGGGCTGGGATGAGAGTTGAGAGGAAGGGTTGAGTTGGGAAG
SKIDA1	ATTGCAAGCTCAGGACGGGGGGCTGGGATGAGAGTTGAGAGGAAGGGTTGAGTTGGGAAGTGTGTTGGCGGTGGAAGGTGGGGGTGGGGTTAAGAGCTCCGCAATGGAGCTCCTCTCCCC
SKIDA1	TGTGTTGGCGGTGGAAGGTGGGGGTGGGGTTAAGAGCTCCGCAATGGAGCTCCTCTCCCCAGCAGCCCAGGAAAAGCAGCTCGGTCAATAGGGGAGCATGCTGGCGCGGTCGAAAACAAA
MLLT10	CAGCACACCTCGGCGGCGGCGAGCGGCGCGGGGGAGGGGGACGGGGCCCCGGAGGTAGGCCGGGGGCAGCCAACAGGCCGCGGCAGCGCGCACGCAGGGCTAGCCTCGCCCAGGCCTCCT
MLLT10	CGGGGGCAGCCAACAGGCCGCGGCAGCGCGCACGCAGGGCTAGCCTCGCCCAGGCCTCCTCCCTCACGCCGGCCGCAGGACGGGCGCGCACGCCAAGTGACGCTCCGAGGAGGAAGCGCA
MLLT10	CCCTCACGCCGGCCGCAGGACGGGCGCGCACGCCAAGTGACGCTCCGAGGAGGAAGCGCAGCCCCCTTCCCCTCCCTCGCTGCCCCTGGCCCAGCGGGAGCCCCCCCTCCCCCCAGTGCG
SATB1	GCCGGGATTGGGGGAGGGGGCGGGGGCGGCGAGTTAAAAAGCCGAAAGACAAGTAACTAGTGAATGAGTGAGGGAATGGGGGGAGCGCACGATTTCCGGCCCCGGGCGCGCAAGAATTTG
SATB1	TGAATGAGTGAGGGAATGGGGGGAGCGCACGATTTCCGGCCCCGGGCGCGCAAGAATTTGTAATGAGCTTGATTAGAGTGAGGCGGCCCGACATTTATTACACACAATACCCAGAATAAC
SATB1	TAATGAGCTTGATTAGAGTGAGGCGGCCCGACATTTATTACACACAATACCCAGAATAACAGGGCGCTGTGCGAGGGCTAGCGCCGGCCGCCGCCAGACGCGCCAGGGAGGGCGCAGAGG
NRIP1	GCAGCCGCGCTCCTCCCTCCGCCGCCGAGTCCGCCGCGGCCCAGTCCCTCCCCTCGCCGCCCCACGCCATTCAGCTCTTCAGCCAAGTTTCTTAACCCTTTTCTCCCCCTCCCTCCCATT
NRIP1	CCCACGCCATTCAGCTCTTCAGCCAAGTTTCTTAACCCTTTTCTCCCCCTCCCTCCCATTGTCACCCGGTCAGGAGGAAGCCGCGCGGATCCGGGCGGCTCACAGGAGCTGCGGAACCCC
NRIP1	GTCACCCGGTCAGGAGGAAGCCGCGCGGATCCGGGCGGCTCACAGGAGCTGCGGAACCCCCTCTGTTTCGTGGATTTCCTTCTCGCCTGCTCTCCGGGTGTCCCAGACGGGGCTGCAAGA
LEF1	GCCCGGGTCCCTCCTCCGCGCCCTGCCCCGCAGGTGAGCGGCTGCGCCTCCCCACTGCTTCTCCTCCTCCCGCGCCTCGCCGGCGCTGAAAAGCTACCCACTTGCGTCGCTTCTCCTCCC
LEF1	CGAGCTTGGCCGCGTGCGAGGCTCCGGGCGCGTCCTGGTTCCTCGGCCCGAGAGCGCGCAGCCCGGGTCCCTCCTCCGCGCCCTGCCCCGCAGGTGAGCGGCTGCGCCTCCCCACTGCTT
LEF1	CGGCTCGAGTTTCTCAGCCTGGCTCGCCGGCTCGCCGCTCTGCACGCCTCCGCCGGCCAGCTCTGTCAAAGCAAAGAGCTGCGCCCCTTGAGTTCGCCCGGCCGAGGGGAGGGGACGCCC
DLEU2	ATTTTTTGTGCAGTTTCAGCAAAGCTCCGAGGAAGTTGGTCCTTTTGTTCCACTATTTATAGATTGCGTCAACATTGCGAAAAGGAGAAGGCGGAGCGGTGGCCCCTCCCCCTCCCCTCC
DLEU2	CCCCGCCGGCTCCTGGGAGAGAAAAGCCCCAGCACACGACCTAAGTACACAGCGCGCCAGCCGCCCGCCCGCGGCCTTCTGCTCCCCGCTTCTTCCCCCTCCCAGCCGGGGCCCGAACGC
DLEU2	CCGCCCGCCCGCGGCCTTCTGCTCCCCGCTTCTTCCCCCTCCCAGCCGGGGCCCGAACGCTGCCAACCCCGTCACGTGCCCGCCCGGGAAAACCAGCTCCCCGGGGCTCCGCGCCGCCCG
DIPK1C	GCGCCCGGGCCCCACCGCCGCCCGCGCCCCGAGTTCCGCACTCGCGTAGCTGCTCCGCGGCTCAGGCCCGCTCGGCGGGGAGGGGGAACGGGGGAGGGGCCGCGCGAGGGTTGGGGCAGG
DIPK1C	CTCAGGCCCGCTCGGCGGGGAGGGGGAACGGGGGAGGGGCCGCGCGAGGGTTGGGGCAGGCCCCGCGCCTGGGGCGGAGGTGCGGGGAGGGCGTCCAGCAGCAGCAACACCCCGCGCGCC
DIPK1C	CCCCGCGCCTGGGGCGGAGGTGCGGGGAGGGCGTCCAGCAGCAGCAACACCCCGCGCGCCCCGAGCACCCACTGGGGGTCCACTCGCCGCATCCCCTGCTCCACCCTCTCTACTTTTCTT
BCL7A	CGCGCTCTGGGGGCTGGGCAGGGGCAGCTGGGCTGGCTCCCGGGGAACGCGACCCCCCCGCGCCCCGCAGACCGGCTGTCTCCCATGGACCCCTCGGCACCTGCAGCCTCCGAGGAAGGG
BCL7A	CGCCCCGCAGACCGGCTGTCTCCCATGGACCCCTCGGCACCTGCAGCCTCCGAGGAAGGGTCAGCGCGCGTGTCCGCACGCCCGCCCCCACCGCGCGCCCAGAGCCGGGGGTCGCCGTGC
BCL7A	TCAGCGCGCGTGTCCGCACGCCCGCCCCCACCGCGCGCCCAGAGCCGGGGGTCGCCGTGCGCCCTTCGCCACCTCCCCAGGAGGGCGTCCGGGGCGTCCCCTCTGGGGGCGCAGGAGGCC
BLNK	ACCCCTGCTCTAGGGAGAAGTAAAACTTGCCCGAGCACATAGTCAAGTTTCATGTTTCTACATAATCATGTGATCTGGATAGCCAGCCAGCTTGGTGATTACTCCACTTTGTGTAAACTT
BLNK	CATAATCATGTGATCTGGATAGCCAGCCAGCTTGGTGATTACTCCACTTTGTGTAAACTTTAATAATGAAACCTATTGGGCAGGCAAATTTCTTTCCAGCTGCTTTCTTTTACAATCAGA
BLNK	TAATAATGAAACCTATTGGGCAGGCAAATTTCTTTCCAGCTGCTTTCTTTTACAATCAGATTTGTAACCAGGTTAGGACAAGTTTCTGGCTGGTCACTACTTCCTGTTTGTCCCAAACAC
BLNK	ACTGTCCAGTGGTCACGTCAGCAGTTCCTGGCCCTCCTAGGGAGCAGCATGGTAAGCCTCTGGTCTCAAGGGTTCCGGCCACTCAAGTCTGATTTCTGAGAGTGCAGGCTGCTGGCAAAC
BLNK	TGGTCTCAAGGGTTCCGGCCACTCAAGTCTGATTTCTGAGAGTGCAGGCTGCTGGCAAACACCCCTGCTCTAGGGAGAAGTAAAACTTGCCCGAGCACATAGTCAAGTTTCATGTTTCTA
CDKN1B	CCGGGCGAGGAGCGGGAGGGAGGTCGGGGCTTAGGCGCCGCGGCGAACCCGCCAACGCAGCGCCGGGCCCCGAACCTCAGGCCCCGCCCCAGGTTCCCGGCCGTTTGGCTAGTTTGTTTG
CDKN1B	CGCCGGGCCCCGAACCTCAGGCCCCGCCCCAGGTTCCCGGCCGTTTGGCTAGTTTGTTTGTCTTAATTTTAATTTCTCCGAGGCCAGCCAGAGCAGGTTTGTTGGCAGCAGTACCCCTCC
CDKN1B	TCTTAATTTTAATTTCTCCGAGGCCAGCCAGAGCAGGTTTGTTGGCAGCAGTACCCCTCCAGCAGTCACGCGACCAGCCAATCTCCCGGCGGCGCTCGGGGAGGCGGCGCGCTCGGGAAC
CDKN1B	AGCAGTCACGCGACCAGCCAATCTCCCGGCGGCGCTCGGGGAGGCGGCGCGCTCGGGAACGAGGGGAGGTGGCGGAACCGCGCCGGGGCCACCTTAAGGCCGCGCTCGCCAGCCTCGGCG
CDKN1B	GAGGGGAGGTGGCGGAACCGCGCCGGGGCCACCTTAAGGCCGCGCTCGCCAGCCTCGGCGGGGCGGCTCCCGCCGCCGCAACCAATGGATCTCCTCCTCTGTTTAAATAGACTCGCCGTG
BALR6	CAAAATATAGTAGAGATAAAACATTCCATTTCAACATATTCCACTCATGTATTTGCTTCACTAGCTGCAGAGGTGCAGAAGTCCAAAGCCAAGAGTAATAAAAATGTATTAAGAGGCAGC
BALR6	CTAGCTGCAGAGGTGCAGAAGTCCAAAGCCAAGAGTAATAAAAATGTATTAAGAGGCAGCTTGCACAGGAGGTGGTTTTTTGCAAGGGTTCACAGATCTTATTTTAAGGTTGAAGCCCCC
BALR6	TTGCACAGGAGGTGGTTTTTTGCAAGGGTTCACAGATCTTATTTTAAGGTTGAAGCCCCCCAGATGTCCTTCCTCCTCTTTTCAACTGACAGTTGTGGTTGTGCAAGGACTACGGCTGGT
BALR6	CAGATGTCCTTCCTCCTCTTTTCAACTGACAGTTGTGGTTGTGCAAGGACTACGGCTGGTCCCGGTGAACCGCCAACCAGGCTCAAACAAACAGCCACTTGTGGCTGTGGATTTCCTCTT
FOXP1	TGACTTATGCAAATAAACCCAAAGGGTGCGGGCGCCGCCGGAGCTCCCTCCACCCGCGCGCCGGCCCGCAGCCCCCACCCATCCCAGAGCTGGGCCTCGACCCGGGGGGGAGAGGAAGAG
FOXP1	CGGCCCCGCGCCCGGGCGGCCACCGGACGCCAACGCCGGACATCGAAAGTTGCGCCAGGCGGCCTGGGCTTATTGATTTCTCTCCCCTAGGCGATCGTGGAGAGCGCAGAGAGAGGCGTG
FOXP1	GGCCTGGGCTTATTGATTTCTCTCCCCTAGGCGATCGTGGAGAGCGCAGAGAGAGGCGTGAAGGGGCCTACGGGCAGGCGATCTCGCCTCCTCACAGTCGCCACCGCCCCCGCCCCCATT
FOXP1	AAGGGGCCTACGGGCAGGCGATCTCGCCTCCTCACAGTCGCCACCGCCCCCGCCCCCATTTGACTTATGCAAATAAACCCAAAGGGTGCGGGCGCCGCCGGAGCTCCCTCCACCCGCGCG
MYB	CGGTCCCCGCGGCTCTCGGCGGAGCCCCGCGCCCGCCGCGCCATGGCCCGAAGACCCCGGCACAGGTAACGGGGAGCCGGGCGGGCGGCCGAGGGCGGGGGCGCGCGGGGGCGCGCGGGG
MYB	CACAGGTAACGGGGAGCCGGGCGGGCGGCCGAGGGCGGGGGCGCGCGGGGGCGCGCGGGGCGCCAGGCTCCCGGGAGCAGGTGGGAATTCGTTCCGGGATCATCTGAGGGGCTGTCAGAC
MYB	CGCCAGGCTCCCGGGAGCAGGTGGGAATTCGTTCCGGGATCATCTGAGGGGCTGTCAGACCCTCCGAGGACCTGGAGCCCCTGCCTCGGCAGCAGAAGCCGCTCCAGAGACTGATGAATG
SENP6	GGTGGCAGAGGAGACCCACCCCTGTCCACATGGACAGTCGCAAAGGCCTCCGCTGATGCATTCACGCCTGGGCGGGGTGGGCGGACGGCCGTAGCGGCGGCGGCTGCAGAACGAGCTAGG
SENP6	TTCACGCCTGGGCGGGGTGGGCGGACGGCCGTAGCGGCGGCGGCTGCAGAACGAGCTAGGGGCCTGGGGGCGCCTGACGGTCGCAGAGACCTCGCCGCTCCGGCGCGGCGGGTGCGGCCA
SENP6	GGCCTGGGGGCGCCTGACGGTCGCAGAGACCTCGCCGCTCCGGCGCGGCGGGTGCGGCCATTTTACGGCCTGGGACGAAGGGAGGCGTGTTTGTGTGCTCGCTTTCATTCTCCTTTCTTG
SENP6	TTTTACGGCCTGGGACGAAGGGAGGCGTGTTTGTGTGCTCGCTTTCATTCTCCTTTCTTGGGAACCCACGGCTGGGGGAAGTTTCTCAGGCAGCCTGGGTGGGCGGTGGATGGGGAGTCG
WEE1	CCCAGGCTCGCTCATAGGCCCGGAACACCACAGCCCGCCCAGACTTGGCTGGCGCCGAGCCGGGGGTGGAGCCAGCGGGTTCCCGCCAAAATCGCGTAGCTGGTCCTTCCCCCGCGGGCT
WEE1	CGGGGGTGGAGCCAGCGGGTTCCCGCCAAAATCGCGTAGCTGGTCCTTCCCCCGCGGGCTACGTCGCGCCCTCCTTTTTTTTTCAAACCCGGAGCTGCACTGGGATTGGTGGACTGGGCA
WEE1	ACGTCGCGCCCTCCTTTTTTTTTCAAACCCGGAGCTGCACTGGGATTGGTGGACTGGGCACTCACGTGGTTAACGGTCGCGGGAAGCCGCGGAGCCCGAACCTGAGACTGGACCTGAGGA
WEE1	CTCACGTGGTTAACGGTCGCGGGAAGCCGCGGAGCCCGAACCTGAGACTGGACCTGAGGAGACCTCAGCCTCGGTGCTCGGGCCGCCCCGCCTCTGCCGGAAAGTCCGCGCCGCCGCTGC
SMARCA2	CCGCGCCCGGACGGGCAGGGAGGAGCGGCGCGCGGGGCCAACTGCGGCGCGTCTTCCGGCGCCCGCGGAGGAGGCGAGGGTGGGACGCTGGGCGGAGCCCGAGTTTAGGAAGAGGAGGGG
SMARCA2	GCCCGCGGAGGAGGCGAGGGTGGGACGCTGGGCGGAGCCCGAGTTTAGGAAGAGGAGGGGACGGCTGTCATCAATGAAGTCATATTCATAATCTAGTCCTCTCTCCCTCTGTTTCTGTAC
SMARCA2	ACGGCTGTCATCAATGAAGTCATATTCATAATCTAGTCCTCTCTCCCTCTGTTTCTGTACTCTGGGTGACTCAGAGAGGGAAGAGATTCAGCCAGCACACTCCTCGCGAGCAAGGTAAAT
SMARCA2	TCTGGGTGACTCAGAGAGGGAAGAGATTCAGCCAGCACACTCCTCGCGAGCAAGGTAAATATAACTTACAACTCTTTTCTCCTCTTTCCCCTCCCTTCGGCCGCCCCGCTGCAGCCGCCG
CCN2	CTGGCGGTGGTCGGAGGTGGGGACCGGGACGCGCCGGGCTGTCGTCTCGGGGCTGTCGGCCGGGGCGGCTGCCGTCGAGCTGGAGGGTGGAGTCGCACTGGCTGTCTCCTCTCAGCGGGG
CCN2	CGGGGCGGCTGCCGTCGAGCTGGAGGGTGGAGTCGCACTGGCTGTCTCCTCTCAGCGGGGAAGAGTTGTTGTGTGAGTTTGGGGCGGGCGGCCCGAGGCTTTTATACGCTCCGGGCGGCC
CCN2	AAGAGTTGTTGTGTGAGTTTGGGGCGGGCGGCCCGAGGCTTTTATACGCTCCGGGCGGCCGCGGCTCGCCAATGAGCTGAATGGAGTCCTACACAAACAGGGACATTCCTCGCATTCCTC
CCN2	GCGGCTCGCCAATGAGCTGAATGGAGTCCTACACAAACAGGGACATTCCTCGCATTCCTCCCCACCTTCCTGCCTCATCAACTCACACCGGATTGATCCTGACCCCTTGACACTCAGCAT
SOCS2	TGGATCTCTGCTCTCTTTATCTTTTCTCTAGAGCTGGGCCAGGGCGCTAACTGGAAGCTTGGGGTTAAATGGTGCAGGAACGTAGAGGCGGAGGAGTCCCTGGGATTTTCCACGTCTATT
SOCS2	GGGGTTAAATGGTGCAGGAACGTAGAGGCGGAGGAGTCCCTGGGATTTTCCACGTCTATTTCCCCACCCCCACCCCAGCCGCAGGGGTCCAGTTTGGACTGACCCAACCTCCCGCTTTCT
SOCS2	TCCCCACCCCCACCCCAGCCGCAGGGGTCCAGTTTGGACTGACCCAACCTCCCGCTTTCTCTTTGTAGGCGATCAGTGGGTGACCGCGGCTGCGAGGGACTTTGTCATCCGTCCTCCAGG
SOCS2	CTTTGTAGGCGATCAGTGGGTGACCGCGGCTGCGAGGGACTTTGTCATCCGTCCTCCAGGATCTGGGGAGAAAGAGCCCCATCCCTTCTCTCTCTGCCACCATTTCGGACACCCCGCAGG
ARPP21	GCAGGCGTCCGGCTGCCGCCACCTCCCGGGTGTGGCGGGTCTGGGGCCCGGGGTCTCCGGCCAGAGCAGCTGTGGAGCCACGTGCAACACGCGCGTTGCCCTCAGCCCGGGCGGGGACCG
ARPP21	CCAGAGCAGCTGTGGAGCCACGTGCAACACGCGCGTTGCCCTCAGCCCGGGCGGGGACCGGACGCATCCGGAGCTGCGGGGAGGAGCCGGGCGCCGCCCCCGGCGGCAGTGCCAGCCGCG
ARPP21	GACGCATCCGGAGCTGCGGGGAGGAGCCGGGCGCCGCCCCCGGCGGCAGTGCCAGCCGCGTGGGAGGGCACGGACCGGCGGAGGGGCAGACGACGGAGGCGGCCAAGCTGGAGGAACGGG
ARPP21	TGGGAGGGCACGGACCGGCGGAGGGGCAGACGACGGAGGCGGCCAAGCTGGAGGAACGGGACCGAGGGATCGACCGAGGCTGGCTGGCTAGGGGTGGGACTGGCAGAGCTACGGACAGGT
CRADD	ATTACTCCATTACTTAGATACCCTTTAAGTGACACTACGGTTGTCCATCTCCCCGCTATTGAATTGTTTACCCACAGTAAGCATGGCGGGAAGAGCTTCGATCCGACCCTTGAACGCTCA
CRADD	GAATTGTTTACCCACAGTAAGCATGGCGGGAAGAGCTTCGATCCGACCCTTGAACGCTCAATAAAAATGGCGACAGCACTTCCTGTACTTGCCCTCAACAAAGATGGTGTCAACACTTCC
CRADD	ATAAAAATGGCGACAGCACTTCCTGTACTTGCCCTCAACAAAGATGGTGTCAACACTTCCTGTTTAGGGTTTTCGCCATTAACAAAGATGGTGCTTATGGGGCAGGTTCCCTAACAGTCA
CRADD	TGTTTAGGGTTTTCGCCATTAACAAAGATGGTGCTTATGGGGCAGGTTCCCTAACAGTCAGGATTCCGGTTGCAGTTTTTCTCCCCCGCCCCAAAGATACGTGGTTGCAGACGTAAGTAA
ERG	ACAAGAACAAGATTTTGTCAAATTAAAAGGAACCCTTTCCTTACCTTAATAGTGCTGGCCATAATGCGATCAAGTTTATTGATCGTTAATAAATGTTAATAATAATTATTGCTTCTCTCT
ERG	ATAATGCGATCAAGTTTATTGATCGTTAATAAATGTTAATAATAATTATTGCTTCTCTCTGACCAGAAAGTAGTTTTGATGAGGTTGTTTAGAGCGGATGAGATTGTGCTAAGTCTGGGA
ERG	GACCAGAAAGTAGTTTTGATGAGGTTGTTTAGAGCGGATGAGATTGTGCTAAGTCTGGGAAATGAAGTCAGCCAATGGCAGGAAGAGGTTTCTATTGGTCCTGGCTGTCCAGCCCAAAGA
ERG	AATGAAGTCAGCCAATGGCAGGAAGAGGTTTCTATTGGTCCTGGCTGTCCAGCCCAAAGAAACAGGATATTTGGGAGTGGAGAGATAAGAGACCCTGAAAACAATGTTGTTTTTCTTGAT
TAPT1	TCGGCAGCCTCGGCGGCTCCGCGCGCCCACAGCCTGGGGAGCCCCGGGAGGCAACGGCAGCCGCGCGGCTCGGGGGCCGGGGTTCCAAGGCGCCCCCGCCGCCCTCGGTCCCCAGTCCGC
TAPT1	CCGCGCGGCTCGGGGGCCGGGGTTCCAAGGCGCCCCCGCCGCCCTCGGTCCCCAGTCCGCCCCTCGGAGCCCGCCACGGCCTAGCGCCGCCCGCCTCACCTGTGCGGCCCCGGCGCCTCT
TAPT1	CCCTCGGAGCCCGCCACGGCCTAGCGCCGCCCGCCTCACCTGTGCGGCCCCGGCGCCTCTCCCGCCGCCGGTCGCTCTCGTAGAAGCCCAGCGTCTCTGTGAGCTGAGGCGCCGGCGGGG
TAPT1	GCCCCTGTCCGCCGCTGCCGCCCGGCTGCTCCGCCTCGCCGCGGCCGTCCCGCTGCGGGCCGTCCACGCCGCCACCGCCGCCTTCTCCCGGAGCGGCCGCGTCGCCGACGCCCGCCATGT
RNF220	ATTTTGAGGGACCCAGGATTTGGGGGTCATTTAAGCAGCAGTGGATGTCAGTCTTCAAGCTTTGCCCATTTACTCTTGGTCCCTTTTGGTTCAGGAAAGGAAGAACAACAAGCACGAAAC
RNF220	TTTGCCCATTTACTCTTGGTCCCTTTTGGTTCAGGAAAGGAAGAACAACAAGCACGAAACCATTCACTGAGACCTTTGCGGGTGGGGGAGGAGGGATGTAAACAAAAGCCAACGCTCTCT
RNF220	CATTCACTGAGACCTTTGCGGGTGGGGGAGGAGGGATGTAAACAAAAGCCAACGCTCTCTTTAGTTCACAATGGCTCGCGACCCCAAGACTTCCAAGCTCTTTGGTGAGGGCCAGCAGGT
RNF220	TTAGTTCACAATGGCTCGCGACCCCAAGACTTCCAAGCTCTTTGGTGAGGGCCAGCAGGTCTGTTCTCCAGGAGTGCCCTGGGTCTGGACTTCATTTCCCAGAGTCCCTTAGTGCCCTAA
